# The SMYD3 methyltransferase promotes myogenesis by activating the myogenin regulatory network

**DOI:** 10.1101/804633

**Authors:** Roberta Codato, Martine Perichon, Arnaud Divol, Ella Fung, Athanassia Sotiropoulos, Anne Bigot, Jonathan B. Weitzman, Souhila Medjkane

## Abstract

The coordinated expression of myogenic regulatory factors, including MyoD and myogenin, orchestrates the steps of skeletal muscle development, from myoblast proliferation and cell-cycle exit, to myoblast fusion and myotubes maturation. Yet, it remains unclear how key transcription factors and epigenetic enzymes cooperate to guide myogenic differentiation. Proteins of the SMYD (SET and MYND domain-containing) methyltransferase family participate in cardiac and skeletal myogenesis during development in zebrafish, *Drosophila* and mice. Here, we show that the mammalian SMYD3 methyltransferase coordinates skeletal muscle differentiation *in vitro*. Overexpression of SMYD3 in myoblasts promoted muscle differentiation and myoblasts fusion. Conversely, silencing of endogenous SMYD3 or its pharmacological inhibition impaired muscle differentiation. Genome-wide transcriptomic analysis of murine myoblasts, with silenced or overexpressed SMYD3, revealed that SMYD3 impacts skeletal muscle differentiation by targeting the key muscle regulatory factor myogenin. The role of SMYD3 in the regulation of skeletal muscle differentiation and myotube formation, partially via the myogenin transcriptional network, highlights the importance of methyltransferases in mammalian myogenesis.
