## Supplementary Table S1 for "The SMYD3 methyltransferase promotes myogenesis by activating the myogenin regulatory network"

### Sheet: S1
gene_ID	gene_name	log2FC.siCtrl_siSMYD3#1_24h	padj.siCtrl_siSMYD3#1_24h	log2FC.siCtrl_siSMYD3#2_24h	padj.siCtrl_siSMYD3#2_24h
ENSMUSG00000024532	1700034E13Rik	-2.17535	0.000115797	-1.75765	0.00626157
ENSMUSG00000031983	2310022B05Rik	-0.457515	0.000291437	0.525025	3.99e-05
ENSMUSG00000108322	5430431A17Rik	3.14448	1.73e-07	1.95749	0.00215065
ENSMUSG00000035642	Aamdc	0.483572	0.00637118	0.589318	0.000995988
ENSMUSG00000028970	Abcb1b	-0.924679	4.18e-13	-0.997256	1.77e-14
ENSMUSG00000031378	Abcd1	0.368977	0.00269333	0.343122	0.00881122
ENSMUSG00000029456	Acad10	1.06256	2.09e-07	0.958996	8.55e-06
ENSMUSG00000068614	Actc1	3.73787	6.62e-11	2.02015	0.0022156
ENSMUSG00000020152	Actr2	-0.437623	0.00089387	-0.716398	6.43e-09
ENSMUSG00000020262	Adarb1	0.465601	0.00487789	0.661298	3e-05
ENSMUSG00000005580	Adcy9	0.598801	0.00027383	0.637527	0.000169192
ENSMUSG00000001211	Agpat3	0.618423	1.04e-06	0.394381	0.00642885
ENSMUSG00000105987	AI506816	-0.609095	6.15e-13	-0.556365	2.45e-10
ENSMUSG00000004056	Akt2	0.356757	6.75e-05	0.295069	0.00228319
ENSMUSG00000024885	Aldh3b1	0.478682	1.15e-05	0.796242	6.88e-14
ENSMUSG00000025701	Alox5	0.506522	0.00371975	0.947531	3.79e-09
ENSMUSG00000022244	Amacr	0.431336	0.000268813	0.405994	0.00114766
ENSMUSG00000031543	Ank1	1.73864	1.19e-25	0.722466	9.93e-05
ENSMUSG00000020864	Ankrd40	0.200919	0.00283913	0.193286	0.00660726
ENSMUSG00000036777	Anln	-0.292345	0.00109588	-0.41512	1.3e-06
ENSMUSG00000021866	Anxa11	0.562884	0.000427129	0.482028	0.005284
ENSMUSG00000031996	Aplp2	-0.528584	1e-14	-0.405745	2.56e-08
ENSMUSG00000048076	Arf1	-0.600425	2.9e-11	-0.556848	3.08e-09
ENSMUSG00000025154	Arhgap19	0.604786	1.09e-05	-0.616237	5.85e-06
ENSMUSG00000030220	Arhgdib	0.638581	0.000300397	0.624633	0.000711014
ENSMUSG00000021895	Arhgef3	0.573848	5.02e-05	0.472278	0.00211247
ENSMUSG00000035199	Arl6ip5	0.376597	1.06e-05	0.505849	1.87e-09
ENSMUSG00000021200	Asb2	1.8769	4.21e-07	1.38685	0.000496963
ENSMUSG00000033007	Asic4	1.78009	0.00144601	1.65196	0.00592277
ENSMUSG00000076441	Ass1	-1.24199	1.28e-12	-0.776957	6.53e-05
ENSMUSG00000030730	Atp2a1	2.37592	1.79e-25	1.49782	5.88e-10
ENSMUSG00000027496	Aurka	-0.618125	5.7e-06	-0.551483	0.000131014
ENSMUSG00000020897	Aurkb	-0.512327	3.05e-05	-0.506075	7.03e-05
ENSMUSG00000031220	Awat2	1.61768	0.000129279	1.42748	0.00165702
ENSMUSG00000002602	Axl	-0.638385	1.89e-16	-0.445748	7.48e-08
ENSMUSG00000047379	B4gat1	0.285745	0.00172091	0.287856	0.00250835
ENSMUSG00000031022	BC051019	2.80179	5.69e-05	2.21642	0.00223354
ENSMUSG00000022508	Bcl6	0.573046	1.84e-05	0.699656	2e-07
ENSMUSG00000022684	Bfar	0.39323	0.000160266	0.410479	0.000152093
ENSMUSG00000025103	Btbd1	0.532651	6.88e-05	0.526543	0.000150666
ENSMUSG00000000202	Btbd17	2.17706	7.08e-08	2.0041	2.21e-06
ENSMUSG00000040084	Bub1b	-0.385069	0.000814733	-0.478911	2.32e-05
ENSMUSG00000024617	Camk2a	1.80152	9.03e-05	1.6446	0.000705199
ENSMUSG00000030319	Cand2	0.966505	2.96e-09	0.773206	8.52e-06
ENSMUSG00000032185	Carm1	-0.415588	0.000110978	-0.355078	0.00213997
ENSMUSG00000027861	Casq2	3.20625	6.16e-21	1.98922	2.97e-08
ENSMUSG00000045954	Cavin2	2.03001	1.49e-33	1.16295	8.27e-11
ENSMUSG00000006362	Cbfa2t3	3.46627	1.04e-06	2.24376	0.001576
ENSMUSG00000068114	Ccdc134	0.683233	4.23e-05	0.483561	0.00996844
ENSMUSG00000044033	Ccdc141	0.787244	0.00569626	0.983436	0.00041246
ENSMUSG00000041117	Ccdc8	0.839623	1.89e-10	1.02553	1.29e-14
ENSMUSG00000035373	Ccl7	-0.645623	0.00243725	-0.758432	0.000372256
ENSMUSG00000034165	Ccnd3	0.594462	1.02e-06	0.863395	3.79e-13
ENSMUSG00000027215	Cd82	0.875086	1.79e-11	0.591732	3.27e-05
ENSMUSG00000048922	Cdca2	-0.477329	0.000168615	-0.669297	4.53e-08
ENSMUSG00000004071	Cdip1	0.516898	0.00253959	0.606169	0.000394668
ENSMUSG00000048895	Cdk5r1	0.488432	0.0086826	0.867994	3.85e-07
ENSMUSG00000023067	Cdkn1a	0.510265	0.0066186	0.799895	4.54e-06
ENSMUSG00000037443	Cep85	-0.508298	6.31e-06	-0.509306	1.28e-05
ENSMUSG00000026253	Chrng	1.93995	6.88e-28	1.22693	7.34e-11
ENSMUSG00000029516	Cit	-0.585184	7.86e-06	-0.452191	0.00167772
ENSMUSG00000001270	Ckb	0.893108	0.00192661	1.21939	1.15e-05
ENSMUSG00000030399	Ckm	3.80038	2e-28	2.25292	2.35e-10
ENSMUSG00000046798	Cldn12	-0.45411	0.0008945	-0.477124	0.000661141
ENSMUSG00000006169	Clint1	-0.333546	0.00159161	-0.403761	0.000112125
ENSMUSG00000022235	Cmbl	0.914679	5.56e-10	0.597541	0.000250661
ENSMUSG00000073616	Cops9	0.315113	0.000861449	0.306636	0.00204484
ENSMUSG00000026489	Coq8a	1.2912	5.51e-05	1.24645	0.000227084
ENSMUSG00000054446	Cpa1	3.23874	7.16e-28	1.43741	5.06e-06
ENSMUSG00000041781	Cpsf2	-0.307409	0.000100498	-0.338744	2.46e-05
ENSMUSG00000022723	Crybg3	-0.473015	0.00434126	-0.706399	5.78e-06
ENSMUSG00000042109	Csdc2	0.852897	0.00558361	1.11499	0.000243054
ENSMUSG00000019997	Ctgf	-1.55036	3.83e-14	-1.13673	2.15e-07
ENSMUSG00000031957	Ctrb1	2.5397	6.8e-05	1.7862	0.00997857
ENSMUSG00000024910	Ctsw	-2.54343	8.84e-09	-1.72225	0.000606782
ENSMUSG00000048644	Ctxn1	-0.930304	4.09e-12	-0.840517	2.47e-09
ENSMUSG00000022864	D16Ertd472e	-0.659156	3.13e-05	-0.523898	0.00284554
ENSMUSG00000026709	Dars2	-0.347255	0.00177315	-0.364452	0.00146204
ENSMUSG00000002297	Dbf4	-0.601363	3.34e-08	-0.904073	2.18e-17
ENSMUSG00000027797	Dclk1	0.779315	1.41e-07	0.854652	1.32e-08
ENSMUSG00000020182	Ddc	1.03227	6.34e-06	0.699111	0.00660726
ENSMUSG00000037149	Ddx1	-0.282993	0.000340004	-0.309581	0.000109084
ENSMUSG00000020834	Dhrs13	-0.799216	1.37e-06	-0.642469	0.000436836
ENSMUSG00000022021	Diaph3	-0.360873	0.000581614	-0.517011	2.61e-07
ENSMUSG00000014773	Dll1	1.53823	2.18e-07	1.23142	0.000107475
ENSMUSG00000022013	Dnajc15	0.846096	6.01e-18	0.371218	0.00108499
ENSMUSG00000042523	Dnal1	0.429867	0.00952485	0.478368	0.00432689
ENSMUSG00000039384	Dusp10	0.59338	1.56e-06	0.381104	0.00691402
ENSMUSG00000021768	Dusp13	1.20568	6.15e-13	0.663826	0.000382841
ENSMUSG00000069255	Dusp22	0.708033	0.000351481	0.643793	0.0023553
ENSMUSG00000031383	Dusp9	-0.785786	1.17e-05	-0.701481	0.00028977
ENSMUSG00000029757	Dync1i1	1.43204	0.000267311	1.3771	0.000785275
ENSMUSG00000021728	Emb	-0.57398	2.68e-05	-0.424879	0.00555332
ENSMUSG00000039055	Eme1	-0.914697	6.16e-06	-0.948774	5.1e-06
ENSMUSG00000022995	Enah	0.779661	8.89e-05	0.734485	0.000418153
ENSMUSG00000018166	Erbb3	2.41484	2.9e-11	1.60313	3.84e-05
ENSMUSG00000021996	Esd	-0.254223	0.00948513	-0.400264	9.9e-06
ENSMUSG00000024360	Etf1	-0.444769	0.000207391	-0.623912	6.35e-08
ENSMUSG00000043251	Exoc3l	1.59189	2.22e-07	1.10189	0.00104049
ENSMUSG00000028128	F3	-0.848872	0.00043531	-0.695112	0.00827743
ENSMUSG00000027533	Fabp5	-0.678563	9.59e-09	-0.554872	1.15e-05
ENSMUSG00000048458	Fam212b	1.10484	5.55e-08	0.63294	0.00711599
ENSMUSG00000030956	Fam53b	0.701077	0.000217744	0.695616	0.000409807
ENSMUSG00000050503	Fbxl22	2.62951	8.51e-12	1.73149	1.89e-05
ENSMUSG00000056121	Fez2	-0.477571	0.000644994	-0.467534	0.00137317
ENSMUSG00000008136	Fhl2	-0.668301	3.39e-13	-0.537951	3e-08
ENSMUSG00000040181	Fmo1	1.37674	9.88e-12	0.711462	0.0021419
ENSMUSG00000026193	Fn1	-0.769519	5.88e-05	-0.693512	0.000601459
ENSMUSG00000039253	Fn3krp	0.567203	3.79e-05	0.474395	0.00150106
ENSMUSG00000001334	Fndc5	2.76729	2.79e-06	2.04114	0.00134075
ENSMUSG00000042903	Foxo4	0.315472	0.00404842	0.374252	0.000669148
ENSMUSG00000031608	Galnt7	-1.21383	6.86e-18	-1.02628	5.04e-12
ENSMUSG00000047261	Gap43	0.789608	3.22e-08	0.639761	3.08e-05
ENSMUSG00000038860	Garnl3	1.11368	2.63e-08	1.0038	1.93e-06
ENSMUSG00000020251	Glt8d2	0.595373	0.00062955	0.499515	0.00887771
ENSMUSG00000078956	Gm14221	1.3277	1.61e-09	0.79188	0.00128151
ENSMUSG00000087591	Gm14635	4.01876	2.26e-08	1.91351	0.00765361
ENSMUSG00000046687	Gm5424	-0.918877	1.12e-07	-0.807572	1.08e-05
ENSMUSG00000074280	Gm6166	-0.884431	2.49e-13	-0.711511	2.95e-08
ENSMUSG00000085666	Gm9855	-0.508691	0.000640659	-0.525231	0.000634138
ENSMUSG00000030245	Golt1b	-0.456358	2.25e-06	-0.338107	0.00156478
ENSMUSG00000051043	Gprc5c	1.38282	0.00147949	2.00316	2.75e-06
ENSMUSG00000038515	Grtp1	1.41574	2.86e-10	1.08879	5e-06
ENSMUSG00000027360	Hdc	0.977396	0.000348544	1.1527	4.51e-05
ENSMUSG00000040289	Hey1	1.56424	1.5e-16	0.781651	0.000198234
ENSMUSG00000038403	Hfe2	3.21309	7.25e-31	1.7574	8.12e-10
ENSMUSG00000036181	Hist1h1c	0.895874	2.17e-15	0.999115	4.44e-18
ENSMUSG00000018102	Hist1h2bc	0.537079	0.00312618	0.537937	0.00450266
ENSMUSG00000044783	Hjurp	-0.382797	7.74e-05	-0.446076	4e-06
ENSMUSG00000020330	Hmmr	-0.426251	0.00139086	-0.511438	0.00010826
ENSMUSG00000038239	Hrc	3.52192	1.2e-20	2.41971	4.24e-10
ENSMUSG00000020048	Hsp90b1	-0.429979	8.08e-06	-0.285471	0.00923609
ENSMUSG00000026864	Hspa5	-0.481323	2.82e-06	-0.391062	0.000403003
ENSMUSG00000029096	Htra3	0.85692	0.000393917	1.35356	4.61e-09
ENSMUSG00000020413	Hus1	-0.570805	1.16e-06	-0.642966	6.3e-08
ENSMUSG00000038271	Iffo1	1.21193	1.59e-40	1.07265	1.36e-30
ENSMUSG00000032816	Igdcc4	0.999109	2.14e-05	1.07535	8.61e-06
ENSMUSG00000020427	Igfbp3	1.50318	2.79e-09	0.869601	0.00253751
ENSMUSG00000026981	Il1rn	-1.25133	2.29e-11	-1.24386	1.63e-10
ENSMUSG00000031304	Il2rg	0.802868	0.00415292	1.98389	1.16e-11
ENSMUSG00000032763	Ilvbl	0.360204	7.74e-05	0.51845	6.99e-09
ENSMUSG00000037940	Inpp4b	2.15791	3.28e-06	1.52228	0.002333
ENSMUSG00000026638	Irf6	2.98657	1.23e-08	1.65641	0.00311421
ENSMUSG00000031312	Itgb1bp2	2.30471	3.43e-05	1.65795	0.00624615
ENSMUSG00000030102	Itpr1	-0.509971	0.00424099	-0.512455	0.00579757
ENSMUSG00000054611	Kdm2a	-0.244867	0.000112052	-0.351577	9.73e-09
ENSMUSG00000041498	Kif14	-0.317096	0.00499633	-0.653563	8.32e-11
ENSMUSG00000003779	Kif20a	-0.384333	0.00127131	-0.366281	0.00339292
ENSMUSG00000028678	Kif2c	-0.354157	0.00471563	-0.573222	7.93e-07
ENSMUSG00000029775	Klhdc10	0.593548	6.32e-21	0.333555	1.51e-06
ENSMUSG00000075307	Klhl41	3.03716	9.43e-26	2.0734	6.21e-12
ENSMUSG00000054920	Klhl5	0.678947	3.12e-05	0.560795	0.00142373
ENSMUSG00000018362	Kpna2	-0.328391	0.000680981	-0.485514	1.29e-07
ENSMUSG00000020393	Kremen1	0.463645	2.98e-05	0.380014	0.00151339
ENSMUSG00000044041	Krt13	1.04862	9.92e-07	1.14425	1.75e-07
ENSMUSG00000019899	Lama2	1.35138	2.81e-16	0.857755	1.48e-06
ENSMUSG00000042793	Lgr6	-1.46776	1.2e-05	-1.32089	0.000220245
ENSMUSG00000045312	Lhfpl2	-0.325931	0.0074834	-0.448259	0.000116487
ENSMUSG00000044086	Lmod3	3.73342	1.96e-09	2.31352	0.000295042
ENSMUSG00000025185	Loxl4	-0.931041	9.63e-14	-0.688489	3.11e-07
ENSMUSG00000027253	Lrp4	0.568587	0.00433598	0.579564	0.0048463
ENSMUSG00000015889	Lta4h	0.284671	1.39e-05	0.231072	0.00119067
ENSMUSG00000001870	Ltbp1	-0.611904	4e-06	-0.609876	7.87e-06
ENSMUSG00000026980	Ly75	-0.405559	0.00121521	-0.668395	1.09e-08
ENSMUSG00000038886	Man2a2	0.578446	2.49e-08	0.594611	2.58e-08
ENSMUSG00000025037	Maoa	-0.305091	0.00515857	-0.391981	0.000228524
ENSMUSG00000027602	Map1lc3a	0.575943	3.76e-05	0.73194	1.08e-07
ENSMUSG00000027223	Mapk8ip1	1.05298	6.15e-13	0.59642	0.00028977
ENSMUSG00000029166	Mapre3	0.496852	8.8e-06	0.389872	0.00145919
ENSMUSG00000039842	Mcph1	-0.390284	0.00078945	-0.497935	1.28e-05
ENSMUSG00000030557	Mef2a	0.977902	3.04e-06	0.800873	0.000368074
ENSMUSG00000034854	Mfsd12	0.531743	0.00288242	1.03752	5.88e-10
ENSMUSG00000029490	Mfsd7a	1.50538	4.14e-08	0.873183	0.00434483
ENSMUSG00000020190	Mknk2	0.57561	9.75e-06	0.528288	0.000109591
ENSMUSG00000047562	Mmp10	1.51479	1.57e-06	1.59531	9.5e-07
ENSMUSG00000031790	Mmp15	0.54558	0.00237666	0.606057	0.000816843
ENSMUSG00000046671	Mtfr1l	0.500644	8.77e-08	0.543426	1.27e-08
ENSMUSG00000037235	Mxd4	0.531044	5.66e-05	0.521831	0.000134716
ENSMUSG00000042451	Mybph	3.88048	3.33e-41	2.05195	8.96e-12
ENSMUSG00000020908	Myh3	3.98411	1.07e-16	2.33334	8.91e-06
ENSMUSG00000061816	Myl1	2.54855	6.82e-21	1.70482	3.42e-09
ENSMUSG00000061086	Myl4	2.55404	9.11e-10	2.15082	8.92e-07
ENSMUSG00000039824	Myl6b	1.24578	2.86e-06	1.29192	2.5e-06
ENSMUSG00000113178	Mylf-ps	2.52644	1.97e-17	1.56497	4.24e-07
ENSMUSG00000030672	Mylpf	3.52413	3.33e-41	2.21681	6.63e-16
ENSMUSG00000009214	Mymk	3.50772	1.93e-32	2.25618	2.59e-13
ENSMUSG00000026459	Myog	3.5738	3.83e-14	1.70824	0.00185233
ENSMUSG00000024049	Myom1	2.20177	7.93e-06	1.6583	0.00197451
ENSMUSG00000031461	Myom2	1.5137	1.49e-06	1.04685	0.00279968
ENSMUSG00000037139	Myom3	2.77949	2.17e-06	2.12304	0.000734092
ENSMUSG00000082229	Nap1l2	1.46689	2.91e-09	0.887659	0.001245
ENSMUSG00000052512	Nav2	0.705176	2.23e-06	0.521704	0.00145919
ENSMUSG00000028614	Ndc1	-0.336611	0.00893095	-0.419559	0.000857716
ENSMUSG00000024056	Ndc80	-0.353329	0.00796388	-0.571302	3.15e-06
ENSMUSG00000024425	Ndfip1	0.290499	0.00910661	0.55517	3.02e-08
ENSMUSG00000036564	Ndrg4	0.988945	6.54e-12	0.586275	0.000284404
ENSMUSG00000006435	Neurl1a	0.890733	4.92e-06	0.683655	0.00131956
ENSMUSG00000030722	Nfatc2ip	-0.773622	3.96e-07	-0.733528	5.17e-06
ENSMUSG00000017837	Nkiras2	0.708566	3.27e-09	0.448047	0.000857716
ENSMUSG00000037362	Nov	3.48489	5.37e-34	3.0233	4.61e-26
ENSMUSG00000022206	Npr3	-1.90004	2.29e-11	-2.32049	4.36e-16
ENSMUSG00000003849	Nqo1	-0.663864	0.000273295	-0.541325	0.0068668
ENSMUSG00000009772	Nuak2	-0.711114	6.71e-10	-0.41357	0.0023427
ENSMUSG00000026683	Nuf2	-0.440548	0.00569626	-0.534282	0.000662888
ENSMUSG00000035351	Nup37	-0.39279	0.00652285	-0.580428	1.98e-05
ENSMUSG00000061462	Obscn	4.10218	5.1e-13	2.3522	2.26e-05
ENSMUSG00000009487	Otog	3.16887	7.73e-15	1.96256	2.18e-06
ENSMUSG00000034981	Parm1	1.67822	2.94e-16	0.811383	0.000380363
ENSMUSG00000027248	Pdia3	-0.363209	0.00132903	-0.313798	0.00997857
ENSMUSG00000025823	Pdia4	-0.594039	5.54e-13	-0.393189	1.29e-05
ENSMUSG00000020475	Pgam2	1.68916	1.31e-05	1.60601	8.45e-05
ENSMUSG00000031732	Phlpp2	-0.403751	0.00131376	-0.547935	6.32e-06
ENSMUSG00000041958	Pigs	-0.636819	2.92e-10	-0.444452	6.46e-05
ENSMUSG00000026737	Pip4k2a	1.0993	2.32e-13	0.619336	0.000236925
ENSMUSG00000043760	Pkhd1	3.68573	5.12e-09	1.76862	0.00369682
ENSMUSG00000041757	Plekha6	1.16314	0.00031539	1.00192	0.00413517
ENSMUSG00000070802	Pnmal2	1.23203	3.81e-05	1.18061	0.000191672
ENSMUSG00000115338	Pnp	-0.625256	6e-05	-0.708942	6.45e-06
ENSMUSG00000027750	Postn	-3.06845	3.72e-16	-1.24432	0.00644027
ENSMUSG00000026458	Ppfia4	2.66576	2e-28	1.50027	3.22e-09
ENSMUSG00000022052	Ppp2r2a	-0.335268	5.21e-06	-0.359432	1.78e-06
ENSMUSG00000006542	Prkag3	2.62722	1.44e-09	2.06662	6.11e-06
ENSMUSG00000056270	Prr9	1.62585	1.6e-05	2.32389	8.9e-09
ENSMUSG00000029909	Prss37	2.72975	3.59e-11	2.14381	4.24e-07
ENSMUSG00000032487	Ptgs2	-0.913237	4.51e-06	-0.991374	9.16e-07
ENSMUSG00000072582	Ptrh2	-0.351124	0.00908121	-0.411629	0.00210689
ENSMUSG00000015806	Qdpr	0.544925	1.19e-05	0.455577	0.000673425
ENSMUSG00000036327	Qsox2	-0.350862	6.95e-05	-0.283501	0.00351403
ENSMUSG00000078949	R3hdml	2.91335	2.04e-08	1.70623	0.00280954
ENSMUSG00000026594	Ralgps2	0.651185	4.43e-07	0.473253	0.000847818
ENSMUSG00000071042	Rasgrp3	1.4886	0.000688456	1.84946	4.8e-05
ENSMUSG00000000359	Rem1	0.596881	0.000881516	0.550493	0.00382663
ENSMUSG00000036006	Ripor2	1.5938	0.00800722	2.2034	0.000378905
ENSMUSG00000063760	Rnf217	0.622536	2.99e-10	0.380721	0.000618301
ENSMUSG00000024952	Rps6ka4	-0.58786	1.25e-06	-0.607346	9.7e-07
ENSMUSG00000030592	Ryr1	3.07321	1.59e-40	1.99831	2.18e-17
ENSMUSG00000057378	Ryr3	1.01307	4.23e-06	0.888547	0.000138983
ENSMUSG00000021770	Samd8	0.477619	4.7e-05	0.344294	0.00882454
ENSMUSG00000029596	Sdsl	1.91483	0.000104241	1.98206	0.00018495
ENSMUSG00000003585	Sec14l2	0.956443	1.08e-05	0.752741	0.00145919
ENSMUSG00000021703	Serinc5	0.379025	0.00419608	0.388354	0.00455508
ENSMUSG00000027808	Serp1	-0.485728	0.000608492	-0.475827	0.00122466
ENSMUSG00000001508	Sgca	0.904634	0.00510668	1.52741	9.11e-07
ENSMUSG00000035296	Sgcg	2.26388	3.77e-15	1.95506	6.54e-11
ENSMUSG00000037656	Slc20a2	-0.356002	0.00108803	-0.513239	8.32e-07
ENSMUSG00000003153	Slc2a3	1.82116	0.00118312	1.64562	0.00618156
ENSMUSG00000023169	Slc38a1	-0.432711	1.48e-07	-0.488574	4.6e-09
ENSMUSG00000038178	Slc43a2	0.68235	0.000853798	0.773038	0.000178059
ENSMUSG00000030096	Slc6a6	0.716536	3.2e-09	0.418978	0.00250941
ENSMUSG00000025790	Slco3a1	0.530509	0.00138863	0.630138	0.000149352
ENSMUSG00000017002	Slpi	-1.94185	1.69e-11	-1.32149	5.23e-05
ENSMUSG00000048442	Smim5	3.37334	6.33e-07	2.17689	0.00244874
ENSMUSG00000000567	Sox9	0.440512	0.00188807	0.562797	5.46e-05
ENSMUSG00000002055	Spag5	-0.258845	0.00319187	-0.351555	3.27e-05
ENSMUSG00000032388	Spg21	0.666638	5.26e-09	0.374963	0.00469843
ENSMUSG00000057522	Spop	-0.667829	1.11e-23	-0.574753	1.37e-16
ENSMUSG00000029304	Spp1	-0.626599	0.00176809	-0.748391	0.000165691
ENSMUSG00000022519	Srl	2.18324	6.18e-20	1.67267	2.46e-11
ENSMUSG00000002007	Srpk3	2.44713	4.41e-08	1.99457	2.03e-05
ENSMUSG00000032038	St3gal4	0.470984	0.000108302	0.655958	4.39e-08
ENSMUSG00000056091	St3gal5	0.794742	1.64e-14	0.504375	8.02e-06
ENSMUSG00000040287	Stac3	2.23894	8.55e-12	1.26517	0.000386392
ENSMUSG00000024776	Stambpl1	0.477864	4.85e-05	0.460468	0.00018167
ENSMUSG00000030688	Stard10	0.994712	2.23e-05	0.992567	4.47e-05
ENSMUSG00000027500	Stmn2	-0.777752	2.81e-07	-0.486981	0.00508745
ENSMUSG00000028643	Svbp	0.897605	1.7e-08	0.870343	1.29e-07
ENSMUSG00000026547	Tagln2	-0.439364	0.00251203	-0.4029	0.00893756
ENSMUSG00000041912	Tdrkh	-0.587151	0.00048909	-0.75387	4.59e-06
ENSMUSG00000017466	Timp2	0.490345	0.000590203	0.431534	0.00463803
ENSMUSG00000031791	Tmem38a	1.49532	4.53e-20	1.10934	1e-10
ENSMUSG00000028328	Tmod1	1.02119	0.000456644	0.996287	0.00112741
ENSMUSG00000023915	Tnfrsf21	-0.975008	2.49e-08	-0.629458	0.00195777
ENSMUSG00000037613	Tnfrsf23	0.735452	0.00809889	0.769562	0.00692043
ENSMUSG00000028965	Tnfrsf9	1.50089	8.98e-06	1.69601	1.03e-06
ENSMUSG00000027692	Tnik	1.02111	0.0019245	1.26131	0.000131014
ENSMUSG00000091898	Tnnc1	2.70473	4.51e-22	1.83796	5.48e-10
ENSMUSG00000026418	Tnni1	2.24781	2.98e-16	2.04842	5.54e-13
ENSMUSG00000031097	Tnni2	1.8351	1.24e-15	1.42901	3.22e-09
ENSMUSG00000064179	Tnnt1	1.48118	2.81e-16	1.28494	8.84e-12
ENSMUSG00000026414	Tnnt2	1.91292	2.79e-13	1.53464	2.71e-08
ENSMUSG00000061723	Tnnt3	2.37438	1.13e-29	1.57579	9.77e-13
ENSMUSG00000033327	Tnxb	1.72202	0.00919993	3.02384	1.2e-05
ENSMUSG00000020914	Top2a	-0.279014	0.00699267	-0.535354	8.38e-09
ENSMUSG00000059555	Tor4a	0.534095	0.00499633	0.663348	0.000413793
ENSMUSG00000035274	Tpbg	-0.557797	4.64e-07	-0.55388	1.3e-06
ENSMUSG00000028464	Tpm2	0.382319	0.00537244	0.611956	1.63e-06
ENSMUSG00000058126	Tpm3-rs7	-0.444483	0.00255941	-0.551064	0.000145517
ENSMUSG00000014846	Tppp3	1.48826	4.98e-16	1.08257	2.87e-08
ENSMUSG00000027469	Tpx2	-0.348285	0.000643283	-0.397516	0.00010164
ENSMUSG00000017386	Traf4	0.431817	0.0054053	0.433313	0.00708175
ENSMUSG00000104876	Trdc	-0.947203	0.00428858	1.11553	0.0013016
ENSMUSG00000062077	Trim54	1.70616	8.79e-12	1.44069	3.88e-08
ENSMUSG00000042828	Trim72	2.64878	4.49e-06	2.114	0.000598968
ENSMUSG00000000244	Tspan32	1.01337	5.55e-06	1.25642	4.27e-08
ENSMUSG00000001763	Tspan33	2.62425	7.77e-06	1.74159	0.00562429
ENSMUSG00000058254	Tspan7	1.04324	3.85e-11	0.82203	1.04e-06
ENSMUSG00000030352	Tspan9	0.579951	2.58e-06	0.686031	2.97e-08
ENSMUSG00000001525	Tubb5	-0.370281	0.00735063	-0.454727	0.000771435
ENSMUSG00000026670	Uap1	-0.378733	0.000194585	-0.308556	0.00567998
ENSMUSG00000039159	Ube2h	0.294877	0.0019245	0.312344	0.00132954
ENSMUSG00000026558	Uck2	-0.583301	1.11e-09	-0.595828	1.38e-09
ENSMUSG00000057948	Unc13d	1.07264	0.00386821	1.61341	2.59e-05
ENSMUSG00000018845	Unc45b	3.92372	1.27e-20	2.12328	3.38e-07
ENSMUSG00000028186	Uox	2.09533	0.000746998	2.18759	0.00100133
ENSMUSG00000066735	Vkorc1l1	-0.473269	0.000240617	-0.476218	0.000357895
ENSMUSG00000031166	Wdr13	0.50389	3.65e-11	0.435561	5.85e-08
ENSMUSG00000027022	Xirp2	1.14972	9.86e-05	1.61945	1.16e-07
ENSMUSG00000018965	Ywhah	-0.335695	0.00552853	-0.393521	0.00106261
ENSMUSG00000040433	Zbtb38	-0.298793	0.00233456	-0.443083	1.9e-06
ENSMUSG00000062397	Zfp706	0.347971	1.92e-05	0.299156	0.000595276
ENSMUSG00000074865	Zfp934	-0.941222	0.00295693	-1.10189	0.000498067
