## Supplementary Table S2 for "The SMYD3 methyltransferase promotes myogenesis by activating the myogenin regulatory network"

### Sheet: S2
gene_ID	gene_name	log2FC.SMYD3_CL5_24h_Ctrl	padj.SMYD3_CL5_Ctrl_24h
ENSMUSG00000000120	Ngfr	2.96757	2.75e-07
ENSMUSG00000001027	Scn4a	-4.06565	0.00102539
ENSMUSG00000001240	Ramp2	2.90661	0.000864504
ENSMUSG00000001508	Sgca	-2.41627	6.93e-05
ENSMUSG00000001510	Dlx3	1.90091	1.11e-06
ENSMUSG00000001763	Tspan33	-2.63988	0.00640019
ENSMUSG00000001995	Sipa1l2	2.72622	1.66e-05
ENSMUSG00000002007	Srpk3	-4.48049	1.24e-11
ENSMUSG00000002020	Ltbp2	2.05116	1.05e-06
ENSMUSG00000002249	Tead3	0.936114	0.00420632
ENSMUSG00000003948	Mmd	1.31389	5.38e-05
ENSMUSG00000005958	Ephb3	1.11333	0.00139103
ENSMUSG00000006014	Prg4	4.99251	2.3e-17
ENSMUSG00000006369	Fbln1	1.37043	0.000397411
ENSMUSG00000006457	Actn3	-1.75864	0.00167373
ENSMUSG00000006542	Prkag3	-2.33233	0.0038604
ENSMUSG00000007805	Twist2	1.85074	0.000225539
ENSMUSG00000008658	Rbfox1	-3.70749	0.000147585
ENSMUSG00000009214	Mymk	-4.54101	2.2e-09
ENSMUSG00000009487	Otog	-3.26521	0.000315931
ENSMUSG00000009633	G0s2	1.88574	0.000342524
ENSMUSG00000015053	Gata2	2.21119	3.23e-11
ENSMUSG00000015312	Gadd45b	-1.82085	0.00146654
ENSMUSG00000015757	Ppil4	-0.968049	0.00518181
ENSMUSG00000017002	Slpi	2.20331	2.13e-08
ENSMUSG00000017300	Tnnc2	-7.47602	0.00123338
ENSMUSG00000017817	Jph2	-1.41037	0.000174099
ENSMUSG00000018339	Gpx3	3.38496	3.16e-08
ENSMUSG00000018845	Unc45b	-4.062	5.43e-08
ENSMUSG00000018893	Mb	-7.47207	0.000106178
ENSMUSG00000019787	Trdn	-4.20319	4.26e-17
ENSMUSG00000019832	Rab32	3.2424	3.01e-23
ENSMUSG00000019872	Smpdl3a	5.43299	2.57e-11
ENSMUSG00000019894	Slc6a15	-1.97789	1.88e-05
ENSMUSG00000019899	Lama2	-2.07481	6.7e-05
ENSMUSG00000019929	Dcn	2.57499	0.000142887
ENSMUSG00000019933	Mrln	-1.80707	0.00192237
ENSMUSG00000020042	Btbd11	0.961174	0.00147875
ENSMUSG00000020061	Mybpc1	-8.31864	1.86e-06
ENSMUSG00000020101	Vsir	1.80217	0.00294637
ENSMUSG00000020216	Jsrp1	-2.00001	0.000934221
ENSMUSG00000020399	Havcr2	2.29826	1.55e-09
ENSMUSG00000020427	Igfbp3	9.20881	2.02e-07
ENSMUSG00000020592	Sdc1	0.835778	0.00890194
ENSMUSG00000020689	Itgb3	1.49389	0.000475852
ENSMUSG00000020908	Myh3	-4.6231	4.81e-11
ENSMUSG00000021070	Bdkrb2	4.42231	1.48e-21
ENSMUSG00000021175	Cdca7l	1.22174	0.00120649
ENSMUSG00000021200	Asb2	-2.69899	0.000212944
ENSMUSG00000021411	Pxdc1	1.10244	0.00445672
ENSMUSG00000021464	Ror2	9.3711	4.79e-08
ENSMUSG00000021575	Ahrr	3.60494	1.55e-06
ENSMUSG00000021596	Mctp1	6.24974	1e-18
ENSMUSG00000021608	Lpcat1	1.09181	0.0091138
ENSMUSG00000021728	Emb	1.54835	2.3e-07
ENSMUSG00000021750	Fam107a	-4.16089	2.09e-07
ENSMUSG00000022021	Diaph3	0.967697	0.0075955
ENSMUSG00000022199	Slc22a17	9.00133	2.03e-07
ENSMUSG00000022206	Npr3	-2.19424	0.00085762
ENSMUSG00000022332	Khdrbs3	-1.44931	0.00270683
ENSMUSG00000022367	Has2	1.59376	0.000612265
ENSMUSG00000022371	Col14a1	4.1571	5.9e-07
ENSMUSG00000022469	Rapgef3	-2.18189	0.00176771
ENSMUSG00000022479	Vdr	1.43839	0.00680105
ENSMUSG00000022510	Trp63	-4.23211	2.88e-05
ENSMUSG00000022519	Srl	-3.33008	2.57e-24
ENSMUSG00000022636	Alcam	1.76205	7.5e-07
ENSMUSG00000022661	Cd200	-1.92392	3.42e-05
ENSMUSG00000022687	Boc	1.29784	0.00433625
ENSMUSG00000022754	Tmem45a	8.88285	5.72e-09
ENSMUSG00000022836	Mylk	-2.73773	6.71e-06
ENSMUSG00000023232	Serinc2	-1.32896	0.00777858
ENSMUSG00000023243	Kcnk5	1.56294	0.00646793
ENSMUSG00000023830	Igf2r	1.80567	0.00104829
ENSMUSG00000023886	Smoc2	-3.04058	3.1e-12
ENSMUSG00000024013	Fgd2	-2.39124	0.00202853
ENSMUSG00000024049	Myom1	-3.1681	1.2e-22
ENSMUSG00000024053	Emilin2	7.48314	1.11e-61
ENSMUSG00000024210	Ip6k3	-2.05359	6.07e-05
ENSMUSG00000024778	Fas	-1.92666	6.47e-08
ENSMUSG00000024960	Plcb3	1.004	0.00032011
ENSMUSG00000025279	Dnase1l3	-4.47871	7.57e-05
ENSMUSG00000025488	Cox8b	-4.03717	0.00826152
ENSMUSG00000025608	Podxl	1.2702	0.000770678
ENSMUSG00000025701	Alox5	1.37027	6.34e-06
ENSMUSG00000026043	Col3a1	1.8259	1.44e-07
ENSMUSG00000026068	Il18rap	2.23239	1.33e-06
ENSMUSG00000026069	Il1rl1	5.23488	8.34e-12
ENSMUSG00000026253	Chrng	-2.02137	0.00826152
ENSMUSG00000026343	Gpr39	1.9575	0.00215523
ENSMUSG00000026360	Rgs2	6.79186	0.000112882
ENSMUSG00000026365	Cfh	2.66943	2.73e-08
ENSMUSG00000026407	Cacna1s	-5.8843	5.1e-14
ENSMUSG00000026418	Tnni1	-4.36578	1.05e-10
ENSMUSG00000026459	Myog	-3.8138	1.91e-07
ENSMUSG00000026564	Dusp27	-2.2732	2.33e-05
ENSMUSG00000026574	Dpt	4.73482	1.46e-29
ENSMUSG00000026950	Neb	-5.21595	1.17e-16
ENSMUSG00000026981	Il1rn	1.93073	0.0022286
ENSMUSG00000027253	Lrp4	-1.68052	0.00494839
ENSMUSG00000027360	Hdc	3.57471	2.41e-06
ENSMUSG00000027500	Stmn2	3.153	1.05e-13
ENSMUSG00000027546	Atp9a	-2.66673	0.00058107
ENSMUSG00000027750	Postn	-2.4188	0.00301705
ENSMUSG00000027776	Il12a	-3.63799	4.01e-09
ENSMUSG00000027861	Casq2	-4.40476	6.4e-17
ENSMUSG00000028047	Thbs3	1.22929	0.00316693
ENSMUSG00000028116	Myoz2	-4.57518	0.00097529
ENSMUSG00000028289	Epha7	11.2783	6.59e-12
ENSMUSG00000028328	Tmod1	-2.67307	5.66e-07
ENSMUSG00000028337	Coro2a	3.51273	3.5e-06
ENSMUSG00000028348	Cavin4	-1.17705	1.42e-05
ENSMUSG00000028369	Svep1	1.58564	0.000697579
ENSMUSG00000028420	Tmem38b	-1.06062	0.000563281
ENSMUSG00000028573	Fggy	-1.035	0.00173907
ENSMUSG00000028631	Kcnq4	-3.32107	3.22e-11
ENSMUSG00000028653	Trit1	-1.01287	0.00771441
ENSMUSG00000028654	Mycl	-1.90996	9.64e-05
ENSMUSG00000028803	Nipal3	-1.85069	1.03e-07
ENSMUSG00000028834	Trim63	-5.47834	8.09e-13
ENSMUSG00000028931	Kcnab2	2.6703	0.000201888
ENSMUSG00000028965	Tnfrsf9	-2.13568	8.24e-06
ENSMUSG00000029119	Man2b2	-1.43221	1.42e-07
ENSMUSG00000029123	Stk32b	-3.9183	7.27e-05
ENSMUSG00000029130	Rnf32	-1.97993	0.000114936
ENSMUSG00000029490	Mfsd7a	-1.30589	0.00105811
ENSMUSG00000029683	Lmod2	-5.833	3e-16
ENSMUSG00000029716	Tfr2	-2.02006	0.00223566
ENSMUSG00000029765	Plxna4	2.9248	3.01e-05
ENSMUSG00000029771	Irf5	2.1295	6.29e-06
ENSMUSG00000029838	Ptn	2.62539	0.00180364
ENSMUSG00000029859	Epha1	2.11271	2.38e-06
ENSMUSG00000030399	Ckm	-4.71662	1.18e-07
ENSMUSG00000030470	Csrp3	-5.77449	1.44e-08
ENSMUSG00000030592	Ryr1	-3.99659	1.11e-22
ENSMUSG00000030672	Mylpf	-4.76559	2.61e-13
ENSMUSG00000030688	Stard10	-1.5229	0.00690533
ENSMUSG00000030730	Atp2a1	-3.44209	8.97e-07
ENSMUSG00000030827	Fgf21	-4.9548	8.02e-13
ENSMUSG00000031022	BC051019	-4.51686	3.07e-06
ENSMUSG00000031097	Tnni2	-3.92468	1.28e-05
ENSMUSG00000031214	Ophn1	5.87556	2.21e-22
ENSMUSG00000031253	Srpx2	-1.2744	0.00386487
ENSMUSG00000031312	Itgb1bp2	-3.83266	3.91e-06
ENSMUSG00000031342	Gpm6b	5.172	1.41e-12
ENSMUSG00000031461	Myom2	-2.63781	3.74e-07
ENSMUSG00000031486	Adgra2	3.05214	5e-16
ENSMUSG00000031543	Ank1	-0.965887	0.00777858
ENSMUSG00000031558	Slit2	5.99456	4.89e-24
ENSMUSG00000031595	Pdgfrl	-4.47854	2.96e-47
ENSMUSG00000031636	Pdlim3	-1.67808	4.35e-06
ENSMUSG00000031791	Tmem38a	-1.56771	0.00389665
ENSMUSG00000031972	Acta1	-5.25385	8.12e-13
ENSMUSG00000032006	Pdgfd	7.56439	5.89e-20
ENSMUSG00000032014	Oaf	1.30316	0.00105811
ENSMUSG00000032262	Elovl4	2.08581	5.41e-06
ENSMUSG00000032271	Nnmt	6.24596	4.52e-14
ENSMUSG00000032281	Acsbg1	1.73227	0.0050302
ENSMUSG00000032289	Thsd4	2.66634	1.15e-07
ENSMUSG00000032380	Dapk2	-1.8994	0.00347887
ENSMUSG00000032503	Arpp21	-4.25573	1.99e-08
ENSMUSG00000032523	Hhatl	-3.77811	3.07e-05
ENSMUSG00000032679	Cd59a	-1.30104	0.000297979
ENSMUSG00000032744	Heyl	-1.84256	0.00679094
ENSMUSG00000032802	Srxn1	1.18451	0.0038604
ENSMUSG00000033066	Gas7	9.7086	1.71e-08
ENSMUSG00000033152	Podxl2	1.84145	0.000154464
ENSMUSG00000033207	Mamdc2	2.51512	1.65e-07
ENSMUSG00000033308	Dpyd	3.6986	6.95e-06
ENSMUSG00000033538	Casp4	-1.78687	5.38e-05
ENSMUSG00000033965	Slc16a2	2.47413	0.0001103
ENSMUSG00000034127	Tspan8	-5.74436	1.89e-32
ENSMUSG00000034394	Lif	-1.025	0.00823891
ENSMUSG00000034463	Scara3	3.58424	0.00328174
ENSMUSG00000034758	Tle6	-1.01116	0.0056631
ENSMUSG00000034898	Filip1	-4.19159	5.93e-05
ENSMUSG00000034949	Zfr2	-2.02546	0.000263082
ENSMUSG00000035296	Sgcg	-3.70664	2.62e-17
ENSMUSG00000035458	Tnni3	-2.90747	0.00211951
ENSMUSG00000036019	Tmtc2	-1.55256	0.00310331
ENSMUSG00000036067	Slc2a6	-3.60647	0.000114013
ENSMUSG00000036103	Colec12	8.5555	5.38e-05
ENSMUSG00000036306	Lzts1	-2.48112	4.81e-11
ENSMUSG00000036908	Unc93b1	-2.72087	1.66e-11
ENSMUSG00000037025	Foxa2	6.41672	0.00354195
ENSMUSG00000037139	Myom3	-4.75883	1.7e-15
ENSMUSG00000037206	Islr	0.937677	0.004955
ENSMUSG00000037211	Spry1	-2.74648	5.01e-09
ENSMUSG00000037362	Nov	6.60981	2.13e-11
ENSMUSG00000037493	Cib2	2.07841	0.000514607
ENSMUSG00000037852	Cpe	-1.24723	0.00935974
ENSMUSG00000037940	Inpp4b	-3.22258	1.1e-05
ENSMUSG00000038132	Rbm24	-3.54621	8.35e-06
ENSMUSG00000038239	Hrc	-4.71347	1.53e-19
ENSMUSG00000038248	Sobp	-1.84841	3.51e-05
ENSMUSG00000038264	Sema7a	1.8615	1.23e-05
ENSMUSG00000038403	Hfe2	-3.98756	3.71e-07
ENSMUSG00000038521	C1s1	-4.23219	1.69e-14
ENSMUSG00000038763	Alpk3	-3.21812	5.21e-05
ENSMUSG00000038843	Gcnt1	-4.17071	3.06e-11
ENSMUSG00000038984	Tspyl5	5.51331	6.38e-11
ENSMUSG00000039307	Hexdc	-1.1396	0.0012359
ENSMUSG00000039376	Synpo2l	-2.08978	3.67e-05
ENSMUSG00000039384	Dusp10	1.36864	2.32e-05
ENSMUSG00000039578	Ccser1	8.74643	4.76e-07
ENSMUSG00000039601	Rcan2	1.71318	0.000327643
ENSMUSG00000039824	Myl6b	-1.66207	7.96e-05
ENSMUSG00000039942	Ptger4	2.50747	9.96e-09
ENSMUSG00000040260	Daam2	-2.69497	4.58e-05
ENSMUSG00000040287	Stac3	-2.9716	3.86e-13
ENSMUSG00000040605	Bace2	4.27781	2.58e-13
ENSMUSG00000040811	Eml2	-1.12324	0.000248431
ENSMUSG00000041261	Car8	3.04162	5.57e-05
ENSMUSG00000041476	Smpx	-5.88412	1.45e-07
ENSMUSG00000041695	Kcnj2	2.93037	6.97e-10
ENSMUSG00000042155	Klhl23	2.20686	3.96e-07
ENSMUSG00000042254	Cilp	2.01985	0.00200707
ENSMUSG00000042359	Osbpl6	3.82548	5.42e-11
ENSMUSG00000042451	Mybph	-4.40946	7.5e-07
ENSMUSG00000042751	Nmnat2	1.10426	0.00360289
ENSMUSG00000042828	Trim72	-5.26722	5.34e-14
ENSMUSG00000042895	Abra	-4.02078	0.000748826
ENSMUSG00000042918	Mamstr	-3.408	2.56e-06
ENSMUSG00000043004	Gng2	-2.01952	1.62e-05
ENSMUSG00000043102	Qrfp	1.49426	0.00702683
ENSMUSG00000043251	Exoc3l	-2.12464	1.27e-09
ENSMUSG00000043441	Gpr149	5.43522	5.97e-07
ENSMUSG00000043635	Adamts3	6.08732	0.000714698
ENSMUSG00000043760	Pkhd1	-5.12262	1.73e-10
ENSMUSG00000044026	Slc35g1	5.88179	0.00917659
ENSMUSG00000044086	Lmod3	-4.94403	1.53e-36
ENSMUSG00000044288	Cnr1	7.44584	4.08e-05
ENSMUSG00000044337	Ackr3	1.74607	1.14e-06
ENSMUSG00000044938	Klhl31	-3.342	4.01e-16
ENSMUSG00000045008	9030612E09Rik	-2.48663	0.000282685
ENSMUSG00000045636	Mtus1	-1.40543	0.000202838
ENSMUSG00000046688	Tifa	-1.92635	0.00519335
ENSMUSG00000046794	Ppp1r3b	5.76095	0.00528901
ENSMUSG00000047230	Cldn2	-4.22127	0.00633866
ENSMUSG00000047473	Zfp30	1.43142	0.00330881
ENSMUSG00000047497	Adamts12	2.53221	4.19e-06
ENSMUSG00000047562	Mmp10	2.66707	0.0038604
ENSMUSG00000047591	Mafa	-2.51804	8.22e-09
ENSMUSG00000047786	Lix1	-2.15493	0.00382486
ENSMUSG00000047793	Sned1	2.60553	7.63e-06
ENSMUSG00000048442	Smim5	-2.81053	3.71e-06
ENSMUSG00000048489	8430408G22Rik	-2.93112	0.0013723
ENSMUSG00000048706	Lurap1l	0.948382	0.00494809
ENSMUSG00000048782	Insc	-4.27624	2.18e-38
ENSMUSG00000049134	Nrap	-2.72866	2.53e-11
ENSMUSG00000049307	Fut4	3.21953	0.00404781
ENSMUSG00000049511	Htr1b	2.90923	3.57e-09
ENSMUSG00000050315	Synpo2	-1.82861	1.37e-06
ENSMUSG00000050447	Lypd6	1.54585	0.000623143
ENSMUSG00000050556	Kcnb1	-3.36275	1.57e-05
ENSMUSG00000051373	Plpp7	-2.02264	0.000303285
ENSMUSG00000051375	Pcdh1	1.1094	0.00481435
ENSMUSG00000051497	Kcnj16	-3.3848	4.97e-10
ENSMUSG00000051747	Ttn	-3.45588	5.88e-06
ENSMUSG00000051855	Mest	2.52856	2.54e-07
ENSMUSG00000052062	Pard3b	3.95307	3.52e-18
ENSMUSG00000052516	Robo2	7.50454	5.69e-11
ENSMUSG00000052920	Prkg1	7.92384	3.18e-05
ENSMUSG00000053093	Myh7	-8.18132	3.97e-11
ENSMUSG00000054580	Pla2r1	6.45845	1.2e-22
ENSMUSG00000054640	Slc8a1	4.01606	1.21e-09
ENSMUSG00000055027	Smyd1	-3.64087	2.19e-16
ENSMUSG00000055360	Prl2c5	2.28468	0.000119169
ENSMUSG00000055629	B4galnt4	-1.89065	0.000505783
ENSMUSG00000055675	Kbtbd11	1.22487	0.00432225
ENSMUSG00000056185	Snx32	-2.11981	0.00640019
ENSMUSG00000056214	Pard6g	1.90614	0.000795564
ENSMUSG00000056313	Tcim	-1.37556	0.00215523
ENSMUSG00000056328	Myh1	-5.5255	2.57e-07
ENSMUSG00000056457	Prl2c3	3.91636	2.48e-19
ENSMUSG00000056758	Hmga2	1.27087	0.00168154
ENSMUSG00000056888	Glipr1	-3.10063	3.96e-20
ENSMUSG00000057000	Nxf3	-1.89249	0.000712642
ENSMUSG00000057378	Ryr3	4.53015	1.25e-25
ENSMUSG00000057606	Colq	-4.68789	0.000791702
ENSMUSG00000057948	Unc13d	-2.16311	1.1e-05
ENSMUSG00000058145	Adamts17	-2.28644	0.000181905
ENSMUSG00000058914	C1qtnf3	-3.03098	8.14e-09
ENSMUSG00000059173	Pde1a	7.01259	7.95e-05
ENSMUSG00000059182	Skap2	-0.983274	0.00287133
ENSMUSG00000059456	Ptk2b	1.0852	0.00265275
ENSMUSG00000059824	Dbp	-1.95045	5.17e-05
ENSMUSG00000059921	Unc5c	4.97868	1.09e-33
ENSMUSG00000060913	Trim55	-1.30273	0.00783756
ENSMUSG00000061086	Myl4	-3.5513	9.5e-06
ENSMUSG00000061462	Obscn	-5.01016	1.49e-21
ENSMUSG00000061723	Tnnt3	-4.57516	2.17e-08
ENSMUSG00000061816	Myl1	-4.63985	6.81e-08
ENSMUSG00000061878	Sphk1	-1.3217	0.00141416
ENSMUSG00000062077	Trim54	-4.50813	3.65e-17
ENSMUSG00000062345	Serpinb2	2.1166	0.000158846
ENSMUSG00000062713	Sim2	0.872025	0.00949825
ENSMUSG00000062908	Acadm	-0.909218	0.00194862
ENSMUSG00000063334	Krr1	-0.843778	0.00417815
ENSMUSG00000063458	Lrmda	-2.9189	9.61e-07
ENSMUSG00000064179	Tnnt1	-2.95907	1.22e-05
ENSMUSG00000067586	S1pr3	8.22544	1.42e-21
ENSMUSG00000068227	Il2rb	-2.24985	0.000269225
ENSMUSG00000068587	Mgam	2.00689	0.0023724
ENSMUSG00000068614	Actc1	-3.47791	0.000370722
ENSMUSG00000068747	Sort1	-2.73875	2.76e-07
ENSMUSG00000069372	Ctxn3	-3.19085	0.00226431
ENSMUSG00000070802	Pnmal2	5.90984	2.93e-07
ENSMUSG00000071392	Ect2l	-4.23844	0.00106406
ENSMUSG00000071984	Fndc1	-3.3014	7.86e-09
ENSMUSG00000074001	Klhl40	-3.75889	5.42e-11
ENSMUSG00000074971	Fibin	3.36214	1.11e-13
ENSMUSG00000075307	Klhl41	-4.49352	9.36e-40
ENSMUSG00000075592	Nynrin	6.69171	1.17e-09
ENSMUSG00000076435	Acsf2	1.68553	0.000956362
ENSMUSG00000079056	Kcnip3	4.1721	3.96e-07
ENSMUSG00000079092	Prl2c2	4.23994	3.27e-15
ENSMUSG00000079471	Mymx	-4.22101	3.65e-06
ENSMUSG00000079588	Tmem182	-3.77863	1.79e-11
ENSMUSG00000083282	Ctsf	-1.77075	3.01e-05
ENSMUSG00000084989	Crocc2	4.04324	0.00177205
ENSMUSG00000087591	Gm14635	-4.60632	8.36e-08
ENSMUSG00000090210	Itga10	-2.23266	2.14e-07
ENSMUSG00000090386	Mir99ahg	-1.59218	0.00795792
ENSMUSG00000090622	A930033H14Rik	-1.30453	0.00889621
ENSMUSG00000091898	Tnnc1	-4.53192	2.09e-07
ENSMUSG00000092035	Peg10	1.50135	0.000922317
ENSMUSG00000095041	AC149090.1	-1.0601	7.57e-05
ENSMUSG00000099906	Gm28653	-3.65186	8.64e-24
ENSMUSG00000108322	5430431A17Rik	-3.93543	0.000201888
ENSMUSG00000113027	Gm7040	3.42517	0.00259436
ENSMUSG00000113178	Mylf-ps	-5.03687	1.78e-07
ENSMUSG00000115483	AC166344.3	-1.43056	3.91e-06
