## Supplementary Table S3 for "The SMYD3 methyltransferase promotes myogenesis by activating the myogenin regulatory network"

### Sheet: S3
gene_ID	gene_name	log2FC.siCtrl_siSMYD3#1_24h	log2FC.siCtrl_siSMYD3#2_24h	log2FC.Ctrl_SMYD3_CL5_24h
ENSMUSG00000061462	Obscn	4.10218	2.3522	-5.01016
ENSMUSG00000087591	Gm14635	4.01876	1.91351	-4.60632
ENSMUSG00000020908	Myh3	3.98411	2.33334	-4.6231
ENSMUSG00000018845	Unc45b	3.92372	2.12328	-4.062
ENSMUSG00000042451	Mybph	3.88048	2.05195	-4.40946
ENSMUSG00000030399	Ckm	3.80038	2.25292	-4.71662
ENSMUSG00000068614	Actc1	3.73787	2.02015	-3.47791
ENSMUSG00000044086	Lmod3	3.73342	2.31352	-4.94403
ENSMUSG00000043760	Pkhd1	3.68573	1.76862	-5.12262
ENSMUSG00000026459	Myog	3.5738	1.70824	-3.8138
ENSMUSG00000030672	Mylpf	3.52413	2.21681	-4.76559
ENSMUSG00000038239	Hrc	3.52192	2.41971	-4.71347
ENSMUSG00000009214	Mymk	3.50772	2.25618	-4.54101
ENSMUSG00000037362	Nov	3.48489	3.0233	6.60981
ENSMUSG00000048442	Smim5	3.37334	2.17689	-2.81053
ENSMUSG00000038403	Hfe2	3.21309	1.7574	-3.98756
ENSMUSG00000027861	Casq2	3.20625	1.98922	-4.40476
ENSMUSG00000009487	Otog	3.16887	1.96256	-3.26521
ENSMUSG00000108322	5430431A17Rik	3.14448	1.95749	-3.93543
ENSMUSG00000030592	Ryr1	3.07321	1.99831	-3.99659
ENSMUSG00000075307	Klhl41	3.03716	2.0734	-4.49352
ENSMUSG00000031022	BC051019	2.80179	2.21642	-4.51686
ENSMUSG00000037139	Myom3	2.77949	2.12304	-4.75883
ENSMUSG00000091898	Tnnc1	2.70473	1.83796	-4.53192
ENSMUSG00000042828	Trim72	2.64878	2.114	-5.26722
ENSMUSG00000006542	Prkag3	2.62722	2.06662	-2.33233
ENSMUSG00000001763	Tspan33	2.62425	1.74159	-2.63988
ENSMUSG00000061086	Myl4	2.55404	2.15082	-3.5513
ENSMUSG00000061816	Myl1	2.54855	1.70482	-4.63985
ENSMUSG00000113178	Mylf-ps	2.52644	1.56497	-5.03687
ENSMUSG00000002007	Srpk3	2.44713	1.99457	-4.48049
ENSMUSG00000030730	Atp2a1	2.37592	1.49782	-3.44209
ENSMUSG00000061723	Tnnt3	2.37438	1.57579	-4.57516
ENSMUSG00000031312	Itgb1bp2	2.30471	1.65795	-3.83266
ENSMUSG00000035296	Sgcg	2.26388	1.95506	-3.70664
ENSMUSG00000026418	Tnni1	2.24781	2.04842	-4.36578
ENSMUSG00000040287	Stac3	2.23894	1.26517	-2.9716
ENSMUSG00000024049	Myom1	2.20177	1.6583	-3.1681
ENSMUSG00000022519	Srl	2.18324	1.67267	-3.33008
ENSMUSG00000037940	Inpp4b	2.15791	1.52228	-3.22258
ENSMUSG00000026253	Chrng	1.93995	1.22693	-2.02137
ENSMUSG00000021200	Asb2	1.8769	1.38685	-2.69899
ENSMUSG00000031097	Tnni2	1.8351	1.42901	-3.92468
ENSMUSG00000031543	Ank1	1.73864	0.722466	-0.965887
ENSMUSG00000062077	Trim54	1.70616	1.44069	-4.50813
ENSMUSG00000043251	Exoc3l	1.59189	1.10189	-2.12464
ENSMUSG00000047562	Mmp10	1.51479	1.59531	2.66707
ENSMUSG00000031461	Myom2	1.5137	1.04685	-2.63781
ENSMUSG00000029490	Mfsd7a	1.50538	0.873183	-1.30589
ENSMUSG00000020427	Igfbp3	1.50318	0.869601	9.20881
ENSMUSG00000028965	Tnfrsf9	1.50089	1.69601	-2.13568
ENSMUSG00000031791	Tmem38a	1.49532	1.10934	-1.56771
ENSMUSG00000064179	Tnnt1	1.48118	1.28494	-2.95907
ENSMUSG00000019899	Lama2	1.35138	0.857755	-2.07481
ENSMUSG00000039824	Myl6b	1.24578	1.29192	-1.66207
ENSMUSG00000070802	Pnmal2	1.23203	1.18061	5.90984
ENSMUSG00000057948	Unc13d	1.07264	1.61341	-2.16311
ENSMUSG00000028328	Tmod1	1.02119	0.996287	-2.67307
ENSMUSG00000057378	Ryr3	1.01307	0.888547	4.53015
ENSMUSG00000030688	Stard10	0.994712	0.992567	-1.5229
ENSMUSG00000027360	Hdc	0.977396	1.1527	3.57471
ENSMUSG00000001508	Sgca	0.904634	1.52741	-2.41627
ENSMUSG00000039384	Dusp10	0.59338	0.381104	1.36864
ENSMUSG00000027253	Lrp4	0.568587	0.579564	-1.68052
ENSMUSG00000025701	Alox5	0.506522	0.947531	1.37027
ENSMUSG00000022021	Diaph3	-0.360873	-0.517011	0.967697
ENSMUSG00000021728	Emb	-0.57398	-0.424879	1.54835
ENSMUSG00000027500	Stmn2	-0.777752	-0.486981	3.153
ENSMUSG00000026981	Il1rn	-1.25133	-1.24386	1.93073
ENSMUSG00000022206	Npr3	-1.90004	-2.32049	-2.19424
ENSMUSG00000017002	Slpi	-1.94185	-1.32149	2.20331
ENSMUSG00000027750	Postn	-3.06845	-1.24432	-2.4188
