## Supplementary Table S4 for "The SMYD3 methyltransferase promotes myogenesis by activating the myogenin regulatory network"

### Sheet: siCtrl_siMyog_24h
gene_name	Log2FC.siCtrl_siMyog_24h	padj.siCtrl_siMyog_24h
Myog	2.6373	0.00686105
Zbtb4	-0.88684	0.00494874
Creg1	-0.868671	0.0037372
Kifc3	0.681228	0.00958157
Zdhhc2	-1.33855	0.00887887
Maoa	-0.801544	0.00602838
Mybph	2.95367	0.00965088
Cand2	0.964448	0.00158615
Ttn	2.22307	0.00608322
Prpf18	-0.835986	0.00802374
Actc1	0.84287	0.00983651
Aurka	-1.154	0.0076663
Ikbip	-1.32479	0.0065816
Ddx46	1.26756	0.00457903
Fam76a	-0.637517	0.00705481
Bzw2	0.915165	0.00612951
Ccdc134	1.08335	0.00225147
Gopc	-0.581539	0.00790544
Rnf5	0.603018	0.00482042
Neb	2.55861	0.0099577
Ttn	1.50936	0.00303145
Mmp15	0.919309	0.00535984
Pigq	0.923227	0.0006245
Kctd3	0.889341	0.0082143
Atp2a1	1.47133	0.00834888
Abcb1b	-0.865082	0.00745382
Plscr2	-0.868008	0.00899425
Zfp317	-0.479647	0.00918325
Pon3	-1.16664	0.00177891
Dock9	-0.87951	0.00377472
Mymk	2.4938	0.00818025
Itpr1	-0.926507	0.00874496
Zbtb4	-0.55816	0.00233865
Swap70	-1.23462	0.000584416
Rnd3	-1.46692	0.00759536
Npnt	1.66302	0.00589172
Afap1l1	2.1456	0.00518564
Iffo1	1.13537	0.00271616
Daam2	0.865465	0.00946374
Tnnt2	1.45047	0.00513651
Spint1	-0.718527	0.00354379
Fndc5	2.49234	0.000728479
Nr3c1	-0.771155	0.0040947
Ttn	2.68265	0.00423211
Mtcl1	1.49734	0.00293633
Myl4	3.33122	0.00825474
Tmem14a	-1.83611	0.00204568
Nqo1	-1.31003	0.00466921
Rcbtb1	-1.02703	0.000863521
Mterf1a	-1.09512	0.00467512
Rp2	-1.00085	0.00863555
Slc22a23	-0.763925	0.00463569
Slc22a23	-0.619609	0.00711924
Patj	1.56134	0.00121305
Esf1	1.04535	0.000762262
Ctsb	-0.665406	0.00764251
Gm2a	-0.65311	0.00393878
H2-M3	-1.76468	0.00530095
Bdh2	-1.89923	0.00251913
Unc45b	2.82699	0.00842872
Obsl1	2.58479	0.00342998
Hgf	-0.573722	0.000208343
Vps54	-0.740151	0.00235583
Klf3	1.14128	0.00420372
Isy1	-0.44444	0.00652981
Neb	3.13083	0.00319617
Tdrkh	-1.3083	0.00772002
Bfar	0.768402	0.000751299
Setd7	-0.941232	0.000417966
Kifc3	0.985807	0.00198854
Asah2	-0.734606	0.00261545
Emb	-0.533651	0.00572295
Ddx46	-0.628821	0.00954756
Lman1	-0.872815	0.000696955
Tg	-0.975685	0.00647255
Neurl1a	0.837506	0.00701694
Patj	1.32932	0.00108184
Ndrg4	1.00582	0.00897355
Camk2a	1.52763	0.00103058
Bdh2	-1.43895	0.0019749
Prpf18	-1.15898	0.00932993
Esf1	1.10875	0.00214173
Dclk1	2.22133	0.00312154
Fn1	-0.597947	0.00176285
Zfp317	-0.681396	0.00941463
Kctd3	0.967386	0.00859183
Myh3	3.38886	0.00769107
Nr3c1	-0.95264	0.0077498
Zdhhc2	-1.13678	0.00633604
Rnf5	0.459688	0.0043379
Obsl1	0.955031	0.00728639
Fam76a	-0.727374	0.00857629
Setd7	-0.70425	0.00261622
Neurl1a	0.970773	0.00382925
Tmem14a	-1.09942	0.00527066
Rnd3	-0.763279	0.00699341
Creg1	-0.866709	0.00678476
Gm2a	-1.26196	0.00401158
Plscr2	-1.15073	0.00672997
Ckb	1.25784	0.000161563
Daam2	1.27354	0.00294007
Gprc5c	1.80639	0.00642698
Rab23	-0.871565	0.00394952
Ikbip	-0.642254	0.00706163
Vps54	-1.02722	0.00130236
Ctsb	0.527877	0.00635054
Tmem38a	1.51242	0.006267
Hgf	-0.753291	0.00581585
Asah2	-1.49973	0.00271745
Mterf1a	-1.14242	0.00775499
Rcbtb1	-0.787042	0.00887385
Klf3	1.13364	0.00803859
Lpin1	-0.755544	0.00196792
Lpin1	-0.6716	0.00498244
Pigq	0.947419	0.000797723
Sec14l2	0.769713	0.000168044
H2-M3	-0.871965	0.0066561
Spint1	-0.743961	0.00364941
Prl2c5	1.96015	0.00489116
Myl4	3.30448	0.00635017
Dclk1	0.624066	0.00421692
Enah	1.16872	0.00319005
Sox9	0.735902	0.00842129
Mtcl1	0.70363	0.00619672
Gopc	-0.510889	0.0079049
Afap1l1	2.50111	0.00233001
Tg	-0.836669	0.00470571
Tpbg	-1.20595	0.00973111
Npnt	2.08516	0.00685699
Prl2c5	1.84472	0.00472656
Rab23	-1.16666	0.00919188
Dock9	-0.78916	0.00364274
Klhl41	2.40475	0.00558818
Pigs	-1.18698	0.00708296
Zdhhc2	-1.14866	0.00333146
Lman1	-1.07466	0.00723178
Isy1	-0.653642	0.00934485
Pon3	-0.756037	0.00481886
Mmp15	1.03633	0.00385011
Bzw2	0.719899	0.00882282
Swap70	-1.12141	0.00346021
Fam53b	0.630917	0.00376977
Rp2	-0.832734	0.00346769
Mns1	-1.00221	0.000936904
Usp13	0.954676	0.00238962
Zfp64	-0.988651	0.00896722
Irak1	0.436483	0.00692587
Kif5a	-1.35756	0.00343881
Tmem62	0.72082	0.000891216
Ccdc86	0.597413	0.00414503
Os9	-0.560809	0.00401478
Cys1	-1.8587	0.000599651
Fbxo32	-1.51883	0.00940414
Ssbp3	-0.649177	0.00693456
Lgmn	-0.443702	0.00510688
Slc26a11	-1.01152	0.00184823
Speer6-ps1	-1.81592	0.00937429
Lrig1	-0.507437	0.00892577
Rbm14	-1.09752	0.000586653
Zc3h13	1.44884	0.00187285
Rspry1	-0.364355	0.00496053
Ap3b1	-0.516783	0.00442672
Pde2a	1.70736	0.00315729
Riox2	-0.623827	0.0056451
Cul4b	-0.992187	0.00911569
Cenpo	-0.726359	0.00342888
Nipa1	-1.56225	0.00442293
Il33	0.955619	0.00497943
Slc37a3	-0.546449	0.00643935
Gmcl1	-1.18669	0.00210393
Rgs12	-0.618829	0.00993049
Zfp503	-1.44722	0.00861368
Arl14ep	-0.577306	0.00635622
Ttf2	-0.908343	0.00639999
Vps13a	0.544951	0.00491913
Npepps	1.54977	0.00450369
Prickle3	-0.748491	0.000673244
Gramd4	-0.854267	6.89139e-05
Asb13	-0.877513	0.00815323
Mppe1	-0.614292	0.00189547
Gjc1	-0.750572	0.0096167
Atp6v0a1	0.441366	0.00672353
Rnf181	0.536857	0.00305242
Slc16a3	-0.764765	0.00924843
Lin7c	-0.721118	0.00522577
Irf1	-0.506432	0.00844913
Pdgfrb	-0.452905	0.0080724
Zfp444	-0.600059	0.00527594
Stat5a	-0.314221	0.00772124
Smpdl3a	-0.913627	0.000921886
Ank	-0.432393	0.00626517
Tmem268	-1.28301	0.00340672
Efcab14	0.841048	0.00799665
Dab2	-0.397814	0.00587936
Cdk19	-0.480097	0.000553405
Prkaa1	-1.03546	0.00687311
Sin3b	-1.13776	0.00612877
Dnajc1	1.28318	0.00214844
Rbm12b1	-0.797815	0.00465977
Atl2	-1.38056	0.0034305
Cenpe	-0.939853	0.00680136
Tmem120b	0.927772	0.000355074
Gbp3	-1.52981	0.00862438
Socs4	-0.661003	0.00258164
Hirip3	-0.535915	0.00887094
Osbpl1a	-1.11522	0.00127214
Ano8	0.797897	0.0041947
Gpatch1	-0.670835	0.00200686
Apoe	-1.25918	0.0054262
Gas6	-1.20722	0.00827125
Cxcl12	-1.00801	0.00755251
Usp2	1.31285	0.0092776
Gm9726	-0.217612	0.00786944
Pcmtd1	-0.820128	0.00961371
Usp25	-0.367711	0.00479853
Top3b	-0.724983	0.00245631
Eif5b	-0.611852	0.00830955
Pcgf3	1.01791	0.00956932
Bcor	-0.467956	0.00283166
Dtna	0.795777	0.00272779
Dhx35	-0.980162	0.00568867
Noct	0.69075	5.95232e-05
Acot6	-0.426181	0.00944049
Col18a1	-0.771216	0.00265755
Myh1	3.73893	0.000217346
Gm18537	-0.759683	0.00389932
Fbxo21	-0.790378	0.00897981
Gtse1	-1.13423	0.00803455
Fam149a	-1.05729	0.000890072
Baiap2l1	1.37502	0.00496954
Phlda1	0.681057	0.00840414
Atg12	-0.779823	0.00490522
Afap1l2	-0.594922	0.00873748
Ssh1	-0.59865	0.00634079
Exo5	-1.53425	0.00258155
H2-K1	-1.50932	0.0063056
Dnajb9	0.555705	0.00571412
Gm45062	-1.07913	0.00317989
Pnpla8	-1.05848	0.00872348
Rnf26	-0.864115	0.00835903
Crtap	-0.388945	0.0051078
Zfp827	-0.92859	0.000172385
Cd34	-1.82735	0.00446509
Creld1	0.600621	0.0013305
Lamtor5	-1.39917	0.00716722
Htt	0.548476	0.00748777
Anxa8	-1.12916	0.0051511
Enpp4	0.769916	0.00580598
Chtf18	-0.777015	0.0069303
Apln	-0.748241	0.00409351
Ercc4	-0.703272	0.00497596
Eif5a2	-0.837816	0.00554347
Has2	-0.861824	0.00823382
Epha1	-0.686485	0.00737883
Nipsnap1	-0.927247	0.00527217
Plac9a	-1.6701	0.00685421
Eogt	-0.880462	0.00226242
Rgs10	-0.766858	0.00958595
Plcl2	-1.08993	0.00862346
Aldoc	-1.23057	0.00138736
Pask	-1.07716	0.00348515
Arl8a	-1.45407	0.00305127
Mpzl1	-0.670484	0.00612331
Plscr1	-0.39198	0.000476638
Birc5	-1.49479	0.00935712
Speg	0.801781	0.00654285
Runx2	-0.715828	0.00653126
Mir8108	-1.34031	0.00835258
Nod1	-0.766407	0.00186761
Klhl40	0.967565	0.00904302
Smim14	-0.997201	0.00375218
Plcd1	-0.635269	0.0026608
Naaa	-0.762989	0.00336738
Dynlt3	-0.975283	0.00659385
Pias4	0.785961	0.00959805
Pcolce2	-0.69232	0.00334488
Camkk2	0.396375	0.00720141
Ebf3	-0.756166	0.00103721
Yars	0.755449	0.00565189
Foxf2	-1.84553	0.00411913
Abcb4	-0.590596	0.00883281
Rgs16	1.55788	0.000608158
Sh3d2c-ps1	-0.704491	0.0068873
Pter	-0.837857	0.00228905
Fam216a	-1.06819	0.00459769
Mfge8	-0.880109	0.00780478
Csgalnact1	0.694415	0.00628365
Mlx	0.565895	0.0014409
Ggact	-0.909984	0.00772314
Rnf24	-0.606145	0.00138484
Incenp	-0.886126	0.00449945
Kif1b	1.32777	0.00625155
Ypel1	-1.00025	0.0044414
Litaf	-0.953937	0.00290604
Enox2	-0.964058	0.0048562
Fubp3	-0.79285	0.00714237
Rnf128	1.04484	0.00960262
Syngr1	-0.915185	0.00880672
Zfp61	-0.641748	0.00165902
Sept8	-0.91781	0.00299266
Tdrd7	-0.793287	0.00595232
Ndufa10	0.776237	0.00155925
Gm5884	0.353254	0.00591351
Gnaz	-0.767153	0.00854111
Cenpa	-1.61062	0.00727265
Psmf1	-1.03593	0.00759883
Cep70	-0.469458	0.00640912
Resf1	-1.48283	0.00463649
Stambp	-0.810499	0.00606565
Rell1	-1.17759	0.00483357
As3mt	-0.85378	0.00807913
Bphl	-0.680915	0.00882828
Akr1c14	-1.96789	0.00292216
Gstm2	-0.971746	0.00363176
Polr1b	0.831887	0.00502845
Zfp275	0.384802	0.00478516
Mgst1	-0.974011	0.00605587
Thoc2	1.28771	0.00793491
Tmtc2	-0.792762	0.00590402
Thbd	-1.19538	7.74345e-05
Abhd17c	0.742122	0.00172046
Rab32	-1.43837	0.00100811
Fgfrl1	0.445762	0.00786911
Rap1gap2	2.2769	0.000452894
Gm11578	-1.00877	0.00184709
Tbccd1	-0.582098	0.00388801
Xiap	0.533203	0.00507246
Cfl2	0.874685	0.00600025
Daam1	1.06003	0.00793265
Zbtb44	-0.745583	0.00932593
Ucma	-1.18924	0.00298541
Tapbp	-0.50447	0.00344176
BC017158	-0.927068	0.00140585
Snai2	-1.18316	0.00310373
Ugt1a9	-1.36773	0.000347133
Ncln	0.819156	0.0025674
Nrn1	-1.19267	0.00515358
Usp40	0.912783	0.00823994
Lrrc8d	-0.61498	0.00735205
Cyb5a	-0.752777	0.00335207
Zfp346	0.297462	0.0090662
Pde4a	-1.24196	0.00244619
Psip1	-0.661608	0.00892973
Rxrb	0.514436	0.00938723
Uba7	-0.781302	0.00396233
Def6	-0.608103	0.0019736
Plpp7	2.4865	0.00548017
H6pd	-0.574905	0.000376904
Trim28	0.536298	0.00567609
Fbxo25	-0.724741	0.00903154
Man2a1	-0.918744	0.00616888
Aph1b	-0.822391	0.000176842
Cflar	-1.00663	0.00883877
Acbd3	0.793573	0.00584266
Igsf3	-1.34876	0.00325544
Rnf20	1.15431	0.000956633
Slc19a2	-0.872121	0.00878253
Idi1	-0.908119	0.00889841
Ssx2ip	0.776071	0.00206178
Nhsl1	-1.07103	0.00149145
Odr4	0.697996	0.00232995
Trim23	-1.19534	0.0089793
Agl	0.754363	0.00156876
1810055G02Rik	0.597955	0.0068387
Narf	-0.441409	0.00511476
Cryl1	-0.804518	0.00244943
Pcdhb17	-0.799857	0.00149505
Numa1	-0.665161	0.00554126
Ociad2	-0.924595	0.00152803
Cdkn1c	1.5521	0.00999754
Gm22728	0.71123	0.00699376
Mtus1	-0.88188	0.00245551
Thop1	0.686741	0.00318797
Armcx4	0.682491	0.00981664
Prdm5	0.235298	0.00232958
Htatsf1	0.956739	0.00769666
Eif4g2	0.697114	0.00384376
Cd109	-0.729375	0.00614454
Pdk4	-1.30962	0.000780548
Vps45	0.564018	0.0052466
Prkce	-0.957759	0.00799384
Ubac2	0.436118	0.00169011
Il11ra1	-1.64456	0.00638996
Tmc6	-0.711825	0.00639738
Zfp688	-0.723506	0.00988573
Armcx2	-0.995106	0.00430791
Lig4	0.929606	0.00219829
Rlim	-0.820615	0.00536865
Sh3bp2	0.619767	0.00433717
Hs3st1	-1.91499	0.00471266
Trdmt1	-1.29737	0.0072382
Nol8	1.27946	0.0080249
Rab8b	-1.34603	0.00318064
Clu	-2.04119	0.00386748
Adamtsl2	1.83664	0.00510863
Tle6	-0.900785	0.00844375
Med24	-0.388116	0.00534309
Abraxas2	0.712804	0.00989469
Ccdc71	-0.659746	0.00621086
Hebp1	-1.20922	0.00578848
Rhox5	-1.00059	0.00426914
Gstt3	-1.17825	0.00307665
Cavin4	1.34102	0.00263556
Bclaf1	-0.713045	0.00931508
Mllt11	1.1661	0.00294386
Stoml2	-0.586781	0.00851763
Fxyd5	-1.02071	0.00999943
Fst	1.70899	0.00264901
Procr	-1.07038	0.00594659
Psen2	-1.17349	0.00145038
Rad21	-0.674746	0.00828437
Tmem201	0.989414	0.000531554
Ppp1r21	-0.399964	0.00464209
Slc35f5	-0.386942	0.00593036
Stard7	0.600159	0.00810073
Slc43a3	0.765464	0.00163762
Mir3076	-0.727984	0.00515218
Zfyve21	-0.492439	0.0060366
Polm	-1.4341	0.00572572
Ssr1	-0.823395	0.00824328
Rcn3	-0.601329	0.00939858
Gbp2b	-1.00999	0.00585019
Dglucy	-1.06069	0.00162147
Kalrn	-1.02394	0.00301227
Uvrag	-0.458426	0.00672472
Dph6	-0.558478	0.0093176
Aldh16a1	-0.706128	0.00639558
Gm22771	0.77398	0.00712755
Ldhb	-0.771692	0.00516462
Dpp9	-1.20275	0.00287022
Upf3a	-0.772849	0.00506696
Fut10	-0.609489	0.00812119
Mogat2	-1.34719	0.0026952
Klf9	0.874693	0.00217226
Atrx	-1.04677	0.0086566
Pomgnt2	-1.17841	0.00708359
Col5a1	-0.511137	0.00172487
Zmat3	-0.983519	0.000196476
Ext1	1.00829	0.00827386
Sc5d	-1.29731	0.00935436
Vps37c	0.724009	0.00419461
Rgs2	-0.979604	0.00217051
Prps2	-0.819094	0.00405386
Trmt5	-0.949591	0.00457853
Slc35g1	-1.6949	0.00526564
Farp2	0.548553	0.00208696
Gpt	0.635081	0.00606294
Gm5909	0.810051	0.00245279
Eml2	-0.86343	0.0056814
Radil	-0.655173	0.00678151
Mboat2	1.11524	0.00181814
Fuca2	-1.78951	0.00219783
Mapre2	-1.08275	0.000817611
Hip1r	0.850514	0.00533833
Crat	0.573227	0.00135848
Lgr4	-1.08004	0.00520246
Abca3	-1.08901	0.00133221
Gm24596	1.48121	0.00538464
Mettl26	-1.20151	0.00280968
Slu7	-1.17618	0.00587307
Ptgr1	-1.12091	0.00406789
4931406C07Rik	-0.995431	0.00644926
P3h4	0.511326	0.00191077
Pgm5	2.63868	0.00285009
Mamdc2	1.32508	2.51202e-05
Tlr2	-1.35804	0.00649935
Aacs	-0.515412	0.00462117
Hexb	-1.10497	0.00528714
Brinp3	-0.976091	0.000257869
Chd4	2.26761	0.00980939
Cemip	1.96518	0.000242283
Ier5	-0.738885	0.00811899
Gm11868	-1.41923	0.00236128
Pygm	1.84438	0.00179866
Aplf	-0.846589	0.0034242
Ddb1	1.01171	0.00730428
Cnrip1	-1.48678	0.00397245
Vps39	0.559126	0.00916606
Cdc27	1.0313	0.00571147
Aida	-0.677436	0.00840744
Elovl6	-0.619512	0.00127528
Dip2c	0.358442	0.00796353
Slc2a1	-0.970458	0.00743486
Pla2g6	0.372973	0.00621964
Fgf7	-1.32061	0.00858841
Pdgfrl	-1.10795	0.0069592
Hmg20a	-0.603127	0.00718221
Mtmr4	-0.931469	0.00673497
Lars	1.36677	0.00753301
Igfbp7	-0.531594	0.00204256
Echdc2	-0.881224	0.00471038
Kdm5c	-0.346642	0.000495718
Cadm1	-1.3935	0.000108088
Akt1s1	0.313313	0.0046096
Gstm1	-1.55459	0.00108488
Smtn	0.992844	0.00172428
Mbip	-0.592987	0.00463132
Dhcr24	-0.921788	0.0094642
Ctps2	-0.815591	0.006691
Ehmt1	-1.04844	0.00908179
Akr1b10	-0.682646	0.0041508
Wdr19	-0.728659	0.00221843
Fbxo4	-1.11809	0.00676729
Btbd9	0.621332	0.00501798
Aldh5a1	-1.42894	0.00276784
Fbxw17	-0.745845	0.00997625
Kazald1	-0.83103	0.00976211
Btaf1	0.673168	0.00750261
Dgkg	-1.71683	0.00792495
Gsdme	-1.34461	0.000855916
Tmed7	-0.867822	0.00954198
Lef1	-1.072	9.22029e-05
C9orf72	0.655124	0.00510749
Prpf38b	1.4404	0.00861174
Tcf19	-1.28603	0.00471177
Endod1	-0.609013	0.00388129
Otud4	-0.45893	0.00854547
Cyp2j6	-0.807418	0.00822029
Arhgap35	-0.632598	0.00661849
Klf5	1.07939	0.000605514
Ttc8	-0.592844	0.00508653
E130311K13Rik	-1.06099	0.00572828
Suv39h1	0.622616	0.00882664
Rac1	-0.735113	0.00501816
Gm5662	-1.40914	0.0035191
Zkscan17	-0.673206	0.00811675
Sync	1.17873	0.00550241
Tmem43	-0.511883	0.00925234
Thumpd2	-1.08756	0.00531901
Nxt2	-1.23584	0.00660821
Cherp	-0.449793	0.00821539
Hif1an	0.438044	0.00726754
Ncoa3	-0.964139	6.64303e-05
Arsb	-1.08193	0.00554603
Ptn	-1.84245	0.00731034
D430042O09Rik	-0.607795	0.00443239
Ppp1r16a	-0.477962	0.00625236
Wwp2	0.357185	0.00432553
Gtf3c3	-0.524088	0.00948478
Galnt6	2.75714	0.00871498
Lman2	0.827448	0.00258595
Scn5a	-0.641351	0.00484439
Ppip5k2	-0.63911	0.00627709
Sfxn1	-1.19957	0.00330261
Rab6b	-0.967276	0.00452323
Nsd2	0.637234	0.00739909
Ipmk	-0.919077	0.00942223
Kdsr	-0.85569	0.00152299
Elavl1	-0.979631	0.00795565
Gm5374	1.53942	0.00798869
Gadd45b	0.824775	0.00780838
Lzts3	1.00331	0.0043691
Hyou1	-1.09728	0.00962807
Ids	-0.909996	0.00447539
Caprin1	-0.74782	0.009385
Kirrel	-0.461574	0.00225061
Prune1	0.741242	0.00396084
Nol9	0.607098	0.000123391
Srpr	0.752569	0.00522439
Tmem128	-0.949521	0.00952908
Impa1	-0.991895	0.00161612
Tgs1	0.828944	0.00901903
Hspa13	-0.721788	0.00855068
Tgoln1	0.736696	0.000124198
Nisch	0.392034	0.00817456
Stradb	0.565973	0.00157722
Hnrnpdl	0.412023	0.00569033
Rnf2	-0.786526	0.00299982
Cbl	-0.606833	0.00936071
Tbrg4	0.368351	0.00421149
Ednra	-0.805545	0.00805745
Cmah	1.50419	0.00599241
Abhd1	0.838411	0.00328221
Nrg1	-0.405191	0.0072526
Siae	-1.22676	0.000370818
Ddx49	0.547229	0.00367429
Spg7	0.445006	0.0028659
Nsun6	-0.554406	0.00696329
Ski	1.49248	0.00435025
Tmcc3	1.6827	0.00144956
Bmpr1a	-0.806194	0.0082115
Ankhd1	-0.421526	0.000272394
Creb1	-0.599972	0.00240129
Yme1l1	-0.812947	0.00434667
Ep300	-0.959926	0.00884578
2310061I04Rik	0.518039	0.00595313
Nab2	-0.732311	0.00532257
Pofut1	-1.19336	0.00727351
Mtr	0.934118	0.00289463
Rxra	-0.89901	0.00129825
Topors	1.06238	0.0033774
Mis18a	-0.74353	0.00935009
Atp13a3	0.840617	0.00840842
Xpo5	0.644552	0.00975813
Mtif2	0.770467	0.00759264
Madd	-0.951666	0.000572686
Mr1	-0.853297	0.00146576
Spcs3	-1.2224	0.00316627
Fzd6	-0.684454	0.00413623
Frmd8	-0.763544	0.00952872
Plekhb2	0.781588	0.00140089
Spock2	-1.45322	0.000431036
Lims1	1.59394	0.00159632
Foxp1	-0.660461	0.00444747
Gm6105	-1.41163	0.00597228
Tnfrsf1b	-0.87911	0.00973697
Gys1	1.0691	0.00129509
Depdc7	-0.842306	0.00904015
Dysf	1.13203	0.000184768
Znrf3	-0.766328	0.0097826
Pkd2	-0.545534	0.00362142
Ctif	1.37246	0.00656485
Timm17b	0.402558	0.0095023
March11	1.68467	0.00269978
Klf7	-0.715998	0.000559131
Slc9a3r2	-0.588331	0.00408776
Zc3h11a	1.79224	0.00648636
Slc16a1	-2.0325	0.00110526
Mknk1	-1.03892	0.00557864
Ptprk	1.11447	0.00155839
Syt13	-1.49078	0.00561684
Uevld	-0.646662	0.00637297
Parpbp	-0.616917	0.00523303
Rwdd3	-1.11667	0.00598325
Proser1	0.89676	0.00866551
U2surp	0.726133	0.00342609
Arhgap5	1.38459	0.00278026
Epb41l2	-0.893285	0.0057795
Mfsd14a	-0.657691	0.00600643
Sipa1l2	1.58687	0.0011417
Cbx7	-1.03619	0.00411731
Cab39l	-0.627077	0.00847759
Aldh9a1	-0.611071	0.00757535
Ces2g	-1.37929	0.0022538
Cul5	1.09571	0.00863551
Rhno1	-0.662968	0.0099869
Sox8	-1.04676	0.00464536
Ago4	-0.402146	0.00730267
Gm11658	0.888492	0.00157486
Osbpl7	-0.864708	0.00413764
Pdk1	-1.41528	0.00630744
Zmym5	-1.14039	0.00528979
Rchy1	-0.907776	0.00274219
Arxes2	-1.3793	0.000592237
Isg20l2	-1.04483	0.00956745
Foxm1	-0.850997	0.00277473
Wdr41	0.506003	0.00618043
Galnt18	0.558432	0.00439537
Srxn1	-0.852066	0.00105265
Ubxn4	1.76608	0.00203211
Tob2	1.93841	0.00232909
Lnpep	-1.07491	0.0011144
Nt5dc1	-1.11028	0.00982989
Ccser2	-0.481054	0.00962594
Spata13	-0.88746	0.00392942
Gm5176	-0.509562	0.00729896
Pkia	0.677103	0.00415074
Ccdc88c	1.2445	0.00599506
Ttll5	0.195642	0.00684432
Ctso	-0.781795	0.00199215
Adgrg1	2.86858	0.00341715
Vps13b	-0.813943	0.00162345
Nhlrc3	-0.565962	0.00657173
Hmgn3	-1.39584	0.00518303
Pdzrn3	-0.567734	0.00246986
Atp5c1-ps	0.440547	0.000566664
Gm6212	-0.691529	0.00678497
Adam17	0.903347	0.00879655
Naif1	-0.843377	0.00315007
Nipal3	-1.28931	0.0028024
Creb3l2	-0.582621	0.0042273
Rb1cc1	-0.719232	0.00769791
Golph3l	-0.644719	0.00989242
Wars	0.894173	0.00387603
Trim26	-0.995334	0.00731149
Elovl7	-1.42527	0.000905092
Dstyk	-0.87569	0.00123685
Acbd5	-0.872429	0.00887359
Mtdh	0.774519	0.00468271
Pdxk	-0.79085	0.00314624
Gm2875	1.09175	0.00386176
Fam3c	-0.777883	0.00837623
Dynlt1a	-1.25466	0.00867281
Pa2g4	0.817754	0.00817338
Bcl7c	0.446648	0.000885937
Spry2	-1.61154	0.00503246
Plbd2	-0.658852	0.000726216
Zcchc2	-0.528947	0.00337752
Kdm5a	1.34959	0.00665491
Rhbdf2	-1.03117	0.00065243
Anapc1	-0.727334	0.00879704
Tcf7l1	-1.29199	0.00127297
Ldb3	2.11876	0.00726446
Sec14l1	0.797797	0.00261832
Malat1	2.3512	0.000387322
Erc1	-0.525705	0.0038768
Rffl	-1.26601	0.00751381
Ninl	-1.36671	0.00281219
Brd1	-0.582837	0.0065059
4933427D14Rik	-0.582664	0.0073891
Ikzf2	-0.697468	0.00923811
Fam120a	-0.755628	0.00187386
Adamts16	-0.834894	0.00645007
Efhd2	-0.454296	0.00352014
Dnajc24	-0.848422	0.00740232
Rbm15	-1.11578	0.00775893
Chsy1	-0.873263	0.00845592
Mib1	-1.01518	0.0076879
Cebpg	0.470118	0.0031468
Mxra7	1.83861	0.00666434
Meaf6	-0.862762	0.00857472
Evc2	-0.585696	0.00927596
Wdr77	0.856559	0.000228542
Cep170b	-0.652746	0.00189667
Clstn1	-0.464579	0.00366279
Asxl2	1.12025	0.00897139
Clcn3	0.225855	0.00442974
Rab3il1	0.889287	0.00150091
Zfp148	-0.472836	0.00171709
Xpr1	-0.544187	0.00729596
Fbxl3	-0.725106	0.00945204
Smarcad1	-0.57075	0.00618306
Gm16479	-0.389864	0.00991406
Ipo8	-0.583804	0.00048876
Copg1	1.04196	0.00846918
Nolc1	1.24113	0.00318956
Anapc16	0.402457	0.000436011
Prdx6-ps2	0.593933	0.00162841
Fam76b	-1.1985	0.00739943
Rdh10	0.747148	0.000125851
Tmx3	-0.968075	0.00992206
Lancl2	-0.999601	0.00943477
Chd6	-0.736264	0.00798833
Ptges3l	0.515842	0.00771559
Mrpl3	-0.358459	0.00838603
Gm42715	-0.444913	0.00479456
Dnajc2	1.08137	0.00247999
Zmpste24	-0.861986	0.00504849
Twf1	-0.905143	0.0016289
Slc39a8	-1.24961	0.00302836
Nubpl	-0.575647	0.00596249
Cobll1	0.952755	0.00932574
Stag1	-0.419525	0.00216722
Zxdc	0.566813	0.00987709
Dgkq	-0.483457	0.00942459
Fnip2	-1.48959	0.00671131
Twnk	0.535103	0.00787762
Stat1	-1.22285	0.000728489
Lhx6	-0.869939	0.000807606
Lyrm4	-1.0959	0.0098815
Tmx1	-1.00995	0.00341919
Ftl1-ps1	-1.13144	0.00270972
Epc2	-0.789778	0.0034275
Rad54b	-0.436805	0.00689559
B3galnt1	-1.03704	0.00949311
Ankib1	-0.638322	0.0026966
Ccnt2	0.403279	0.00999058
Itgb8	-0.8968	0.00402826
Ctsh	-1.327	0.00194826
Trim59	-0.737301	0.00791561
Shisa5	-1.2639	0.00813768
Ptpn1	0.468179	0.00787671
Scp2-ps1	-0.457705	0.00535294
Fam91a1	-0.906016	0.000280035
Slain2	-0.893536	0.00265196
Acot2	-0.517394	0.00736559
Srsf1	-1.49326	0.00743863
Zeb2	-0.620635	0.00177932
Colec12	-1.12656	6.33305e-05
Rrp12	1.09274	0.00146457
Rabggta	0.327292	0.00384076
Gm8254	1.06791	0.00158931
Virma	-0.910981	0.00300166
Cpeb3	-0.566008	0.00602441
Gpbp1	-0.777006	0.000370089
Ubr3	-0.298592	0.00511142
Stat5b	-0.719574	0.00396035
Sec62	0.187705	0.007885
Serp2	-1.60207	0.00604332
Fam49b	0.508614	0.00903392
Tmem260	-0.434846	0.0082218
Lrrfip1	-0.918628	0.00341126
Hmgxb4	-0.569471	0.00881358
Lrrk1	-0.878694	0.000434879
Rabl2	-0.855775	0.00739559
Pcdh18	-0.53503	0.0027725
Trmt2b	-1.16333	0.00241539
Arih1	-0.494281	0.00525054
Akap1	0.692339	0.00511386
Slc5a6	0.500706	0.00102297
Poc5	-0.867897	0.00979333
Fbln7	-1.63858	0.000765837
Rnf141	-0.739708	0.00387945
Zfp251	-0.862364	0.00990888
Hs2st1	-0.64339	0.00578579
Tcf7l2	-0.882509	0.00426655
Cnot2	-0.498366	0.00825597
Nfkb1	0.346698	0.00456424
Syncrip	0.849968	0.00633832
Angpt1	0.645325	0.00497371
Adgrl3	-1.24399	0.00729554
Sacs	0.881515	0.00780847
Lrrc47	0.64262	0.000602487
Ust	-1.38369	0.00118455
Arpp21	1.46537	0.00943439
E2f3	-0.98387	0.00797436
Kdm5b	1.16895	0.00893895
Las1l	0.906369	0.00657682
Gars	1.25309	0.00954918
Cbfb	-1.37389	0.00670782
Zfp11	-0.756154	0.00493016
Fbln1	-1.38743	0.000893449
Dpysl2	-1.24617	0.00485882
Smug1	0.382654	0.00165669
Fzd1	-0.611562	8.97227e-05
Afg3l1	-0.986222	0.00271046
Baz2b	1.06758	0.00983298
Dlgap4	1.26622	0.000768174
Zfp39	-0.636884	0.00368268
Sgsh	-0.692675	0.00133802
Myh4	3.42362	0.00201448
Srpk2	0.704095	0.0069463
Rab22a	-0.655599	0.00395248
Pitpnb	0.63691	0.00739085
Aars2	-0.630416	0.00166953
4931440F15Rik	0.955495	0.00266119
Smad4	-0.553545	0.00351034
Cdc25b	0.814649	0.00656781
Zbtb7a	2.01216	0.00178311
Sucnr1	-2.99736	0.00640454
Flrt2	1.06003	0.00838002
Nox4	-0.969467	0.00551905
Heatr6	1.28334	0.00305171
Accs	-0.970705	0.00800275
Gm12727	-0.597487	0.0085712
Foxred2	-1.11944	0.00160085
Lsp1	0.621606	0.00886374
Mast3	0.529868	0.00767788
Myo5a	-0.855006	0.005393
Nf1	0.983029	0.00974704
Sppl2a	-0.395483	0.00426616
Zbtb43	-0.254655	0.00680885
Ablim3	3.33611	0.00741474
Ptpn11	1.5232	0.00341461
Galk2	-1.02596	0.00350392
Dmpk	0.936303	0.00553998
Stbd1	0.407404	0.00692203
Sema3d	-0.797354	0.00165536
Ect2	-1.48276	0.0012109
Gm28635	-0.814103	0.00526811
Rpe	-0.92998	0.00927907
Mosmo	-1.15512	0.00581129
Actn3	1.11263	0.00598859
Trim39	0.334942	0.00130471
Gm5396	-0.56225	0.00420891
Dock1	-1.19452	0.0027086
Deptor	-0.677481	0.00815658
Zswim6	0.936361	0.00895167
Gtpbp4	1.26336	0.0011616
Phka2	0.720532	0.00715106
Snx27	0.912785	0.0053519
Bbs9	-0.924163	0.00796835
Smim13	-1.15101	0.00411204
Ackr3	-0.783579	0.00410836
Cbx5	1.28247	0.000948775
Prmt5	0.636315	0.00540556
Eif4a3	0.348821	0.00918229
Rftn2	0.65409	0.00643118
Cyb561	-1.44439	0.00121509
Rprd2	-0.62987	0.00910735
Sltm	1.64882	0.00737877
Srek1	1.08548	0.00761863
Ttc37	-0.980857	0.00146082
Khk	-1.25256	0.00553404
Vps37a	0.553433	0.00998002
Lrrc20	0.82585	0.00103566
Hs6st1	-0.705809	0.00512368
Pold3	-0.688483	0.0093229
Magt1	0.840123	0.0081985
Wnk1	1.01451	0.00655216
Socs2	0.760451	0.00582632
Homez	-0.736533	0.0032942
Prl2c1	1.74556	0.0087466
Mb21d2	-0.929335	0.00237938
Rab6a	-0.830328	0.00807116
Lemd3	-0.667269	0.00349536
Wdr92	-0.810881	0.00559056
Gxylt2	-1.10429	0.0062644
Sept10	-0.885864	0.00590276
Strn	-0.532076	0.0025975
Ugcg	-0.663353	0.00954666
Btrc	0.876184	0.00770939
Ippk	-0.654992	0.00309482

### Sheet: Common_SMYD3KD
gene_name	log2FC.siCtrl_siMyoG_24h	padj.siCtrl_siMyoG_24h	log2FC.siCtrl_siSMYD3#1_24h	padj.siCtrl_siSMYD3#1_24h	log2FC.siCtrl_siSMYD3#2_24h	padj.siCtrl_siSMYD3#2_24h
Abcb1b	-0.865082	0.00745382	-0.924679	4.18e-13	-0.997256	1.77e-14
Actc1	0.84287	0.00983651	3.73787	6.62e-11	2.02015	0.0022156
Atp2a1	1.47133	0.00834888	2.37592	1.79e-25	1.49782	5.88e-10
Aurka	-1.154	0.0076663	-0.618125	5.7e-06	-0.551483	0.000131014
Bfar	0.768402	0.000751299	0.39323	0.000160266	0.410479	0.000152093
Camk2a	1.52763	0.00103058	1.80152	9.03e-05	1.6446	0.000705199
Cand2	0.964448	0.00158615	0.966505	2.96e-09	0.773206	8.52e-06
Ccdc134	1.08335	0.00225147	0.683233	4.23e-05	0.483561	0.00996844
Ckb	1.25784	0.000161563	0.893108	0.00192661	1.21939	1.15e-05
Dclk1	2.22133	0.00312154	0.779315	1.41e-07	0.854652	1.32e-08
Emb	-0.533651	0.00572295	-0.57398	2.68e-05	-0.424879	0.00555332
Enah	1.16872	0.00319005	0.779661	8.89e-05	0.734485	0.000418153
Fam53b	0.630917	0.00376977	0.701077	0.000217744	0.695616	0.000409807
Fn1	-0.597947	0.00176285	-0.769519	5.88e-05	-0.693512	0.000601459
Fndc5	2.49234	0.000728479	2.76729	2.79e-06	2.04114	0.00134075
Gprc5c	1.80639	0.00642698	1.38282	0.00147949	2.00316	2.75e-06
Iffo1	1.13537	0.00271616	1.21193	1.59e-40	1.07265	1.36e-30
Itpr1	-0.926507	0.00874496	-0.509971	0.00424099	-0.512455	0.00579757
Klhl41	2.40475	0.00558818	3.03716	9.43e-26	2.0734	6.21e-12
Maoa	-0.801544	0.00602838	-0.305091	0.00515857	-0.391981	0.000228524
Mmp15	0.919309	0.00535984	0.54558	0.00237666	0.606057	0.000816843
Mybph	2.95367	0.00965088	3.88048	3.33e-41	2.05195	8.96e-12
Myh3	3.38886	0.00769107	3.98411	1.07e-16	2.33334	8.91e-06
Myl4	3.33122	0.00825474	2.55404	9.11e-10	2.15082	8.92e-07
Mymk	2.4938	0.00818025	3.50772	1.93e-32	2.25618	2.59e-13
Myog	2.6373	0.00686105	3.5738	3.83e-14	1.70824	0.00185233
Ndrg4	1.00582	0.00897355	0.988945	6.54e-12	0.586275	0.000284404
Neurl1a	0.837506	0.00701694	0.890733	4.92e-06	0.683655	0.00131956
Nqo1	-1.31003	0.00466921	-0.663864	0.000273295	-0.541325	0.0068668
Pigs	-1.18698	0.00708296	-0.636819	2.92e-10	-0.444452	6.46e-05
Sec14l2	0.769713	0.000168044	0.956443	1.08e-05	0.752741	0.00145919
Sox9	0.735902	0.00842129	0.440512	0.00188807	0.562797	5.46e-05
Tdrkh	-1.3083	0.00772002	-0.587151	0.00048909	-0.75387	4.59e-06
Tmem38a	1.51242	0.006267	1.49532	4.53e-20	1.10934	1e-10
Tnnt2	1.45047	0.00513651	1.91292	2.79e-13	1.53464	2.71e-08
Tpbg	-1.20595	0.00973111	-0.557797	4.64e-07	-0.55388	1.3e-06
Unc45b	2.82699	0.00842872	3.92372	1.27e-20	2.12328	3.38e-07

### Sheet: Common_SMYD3OE
gene_name	log2FC.siCtrl_siMyoG_24h	padj.siCtrl_siMyog_24h	log2FC.SMYD3_CL5_Ctrl_24h	padj.SMYD3_CL5_Ctrl_24h
Ackr3	-0.783579	0.00410836	1.74607	1.14e-06
Actc1	0.84287	0.00983651	-3.47791	0.000370722
Actn3	1.11263	0.00598859	-1.75864	0.00167373
Arpp21	1.46537	0.00943439	-4.25573	1.99e-08
Atp2a1	1.47133	0.00834888	-3.44209	8.97e-07
Cavin4	1.34102	0.00263556	-1.17705	1.42e-05
Colec12	-1.12656	6.33305e-05	8.5555	5.38e-05
Daam2	0.865465	0.00946374	-2.69497	4.58e-05
Emb	-0.533651	0.00572295	1.54835	2.3e-07
Eml2	-0.86343	0.0056814	-1.12324	0.000248431
Epha1	-0.686485	0.00737883	2.11271	2.38e-06
Fbln1	-1.38743	0.000893449	1.37043	0.000397411
Gadd45b	0.824775	0.00780838	-1.82085	0.00146654
Has2	-0.861824	0.00823382	1.59376	0.000612265
Klhl40	0.967565	0.00904302	-3.75889	5.42e-11
Klhl41	2.40475	0.00558818	-4.49352	9.36e-40
Mamdc2	1.32508	2.51202e-05	2.51512	1.65e-07
Mtus1	-0.88188	0.00245551	-1.40543	0.000202838
Mybph	2.95367	0.00965088	-4.40946	7.5e-07
Myh1	3.73893	0.000217346	-5.5255	2.57e-07
Myh3	3.38886	0.00769107	-4.6231	4.81e-11
Myl4	3.33122	0.00825474	-3.5513	9.5e-06
Mymk	2.4938	0.00818025	-4.54101	2.2e-09
Myog	2.6373	0.00686105	-3.8138	1.91e-07
Neb	2.55861	0.0099577	-5.21595	1.17e-16
Nipal3	-1.28931	0.0028024	-1.85069	1.03e-07
Pdgfrl	-1.10795	0.0069592	-4.47854	2.96e-47
Plpp7	2.4865	0.00548017	-2.02264	0.000303285
Prl2c5	1.96015	0.00489116	2.28468	0.000119169
Ptn	-1.84245	0.00731034	2.62539	0.00180364
Rab32	-1.43837	0.00100811	3.2424	3.01e-23
Rgs2	-0.979604	0.00217051	6.79186	0.000112882
Sipa1l2	1.58687	0.0011417	2.72622	1.66e-05
Slc35g1	-1.6949	0.00526564	5.88179	0.00917659
Smpdl3a	-0.913627	0.000921886	5.43299	2.57e-11
Srxn1	-0.852066	0.00105265	1.18451	0.0038604
Tle6	-0.900785	0.00844375	-1.01116	0.0056631
Tmem38a	1.51242	0.006267	-1.56771	0.00389665
Tmtc2	-0.792762	0.00590402	-1.55256	0.00310331
Ttn	2.22307	0.00608322	-3.45588	5.88e-06
Unc45b	2.82699	0.00842872	-4.062	5.43e-08
