## Supplementary Table S5 for "The SMYD3 methyltransferase promotes myogenesis by activating the myogenin regulatory network"

### Sheet: Feuil1
Replicate	Sample	Sample description	N° reads
Rep1	1020	C2C12 p14 si3#1 0h	32407178
Rep1	1029	C2C12 p14 si3#1 24h	33721504
Rep1	1021	C2C12 p14 si3#2 0h	58284625
Rep1	1030	C2C12 p14 si3#2 24h	20267704
Rep1	1019	C2C12 p14 siCtrl 0h	34235939
Rep1	1028	C2C12 p14 siCtrl 24h	27522811
Rep1	867	pREV 0h	41669698
Rep1	870	pREV 24h	59144545
Rep1	868	SMYD3 CL5 0h	48776539
Rep1	872	SMYD3 CL5 24h	72485067
Rep2	1023	C2C12 p14 si3#1 0h	23686900
Rep2	1032	C2C12 p14 si3#1 24h	17359596
Rep2	1024	C2C12 p14 si3#2 0h	30018566
Rep2	1033	C2C12 p14 si3#2 24h	21178463
Rep2	1022	C2C12 p14 siCtrl 0h	74361997
Rep2	1031	C2C12 p14 siCtrl 24h	18875253
Rep2	937	pREV 0h	55388707
Rep2	940	pREV 24h	83677517
Rep2	910	SMYD3 CL5 0h	51588114
Rep2	917	SMYD3 CL5 24h	27167149
Rep3	842	C2C12 p11 siCtrl 0h	32226945
Rep3	848	C2C12 p11 siCtrl 24h	32157520
Rep3	843	C2C12 p11 siS3#1 0h	35685040
Rep3	849	C2C12 p11 siS3#1 24h	38693617
Rep3	841	C2C12 p11 siS3#2 0h	24983569
Rep3	847	C2C12 p11 siS3#2 24h	30360875
