## Supplementary Table S6 for "The SMYD3 methyltransferase promotes myogenesis by activating the myogenin regulatory network"

### Sheet: Table S5
Oligos qPCR
Mouse	Reverse	Forward
Myogenin	GCTGGGTGTTAGCCTTATG	ACCCTACAGACGCCCACAA
Mck	GGTTGTCCACCCCAGTCT	CACCATGCCGTTCGGCAACA
Gapdh	TGACTGTGCCGTTGAATTTG	AAAATGGTGAAGGTCGGTGT
Rplp0	TCGCTGGCTCCCACCTT	TCCAGAGGCACCATTGAAATT
Mymk	CACAGCACAGACAAACCAGG	ATCGCTACCAAGAGGCGTT
Myl4	CATCTCTTCAGGCTTGGGTTTG	GAGATGAAGATCACCTACGGGC
Myh3	CAGCTCTCTGATCCGTGTCTC	AAAAGGCCATCACTGACGC
Atp2a1	TGCAGTGGAGTCTTGTCCTG	ACACAGACCCTGTCCCTGAC
Tnnc1	CTTCCGTAATGGTCTCACCTGTG	GATGGTTCGGTGCATGAAGGAC
Smyd1	AGCTCAATCTTGCCATTGTTGAA	TCAGTGACCAGAGAGGGCTAC
Smyd2	CGCACAGTCTCCGAAGGAT	ACTGCGACGTGGAATGTCAG
Smyd4	CATACCTGCTTCCACTATGTC	TCTTCCTTCCTTCTTCTTCCC
Human	Reverse	Forward
ACTA1	GACAGCGCCAAGTGAAGC	CTTCGTCGCACATTGTGTCT
MCK	ACCTCAACCATGAAAACCTCA	GGCTGCTGAGCACGTAGTTA
MYOGENIN	CATCTGGGAAGGCCACAGA	CACTCCCTCACCTCCATCGT
GAPDH	AATGAAGGGGTCATTGATGG	GAAGGTGAAGGTCGGAGTCA
Oligos ChIP-qPCR
	Reverse	Forward
ChIP-1 (Myog -10Kb)	TTTGAAAGAGCTCCAGCTTTGGGC	CTCTCTTCTGAA TGGCGTTTGCGT
ChIP-2 (Myog distal)	AATGCCTTCTGGCACTAGAACCGT	GCCCAGGACAGACAAA TGA TGCAA
ChIP-3 (Myog proximal)	CCTGAGCCCCCCTCTAAGC	TCACATGTAATCCACTGGAAACG
ChIP-4 (Myog +1Kb)	AAGGGTGATTGGGACAGGGCTTAT	TCCCAACCCAGGAGGTAAGTGAAT
AFP	CCTATCCCAAACTCATTTTCGTGC	CACTGCCTGCGGTGAAGGAA
	Sense	Antisense
siSMYD3#1	UCACAGCUGUGACCCCAACdTdT	GUUGGGGUCACAGCUGUGAdTdT
siSMYD3#2	AGCCUGAUUGAAGAUUUGAdTdT	UCAAAUCUUCAAUCAGGCUdGdT
siCtrl	UUCUCCGAACGUGUCACGU	ACGUGACACGUUCGGAGAA
sgRNA CRISPRi
sgSMYD3-TSS1 1	CACCGCGAACTTTTCCACCTTCAG
sgSMYD3-TSS1 2	AAACCTGAAGGTGGAAAAGTTCGC
